# Alterations of gut microbiota in Down syndrome and their association with Alzheimer’s disease

**DOI:** 10.64898/2026.04.03.716276

**Authors:** Camilla Pellegrini, Francesco Ravaioli, Sara De Fanti, Claudia Sala, Magali Rochat, Virginia Pollarini, Polischi Barbara, Alberto Pasti, Margherita Grasso, Maria Rambaldi, Francesco Cardoni, Nicola Grotteschi, Filippo Caraci, Pietro Cortelli, Federica Provini, Raffaele Lodi, Luca Morandi, Piero Parchi, Gian Luca Pirazzoli, Luisa Sambati, Caterina Tonon, Maria Giulia Bacalini

**Author notes:** Corresponding author: Francesco Ravaioli, IRCCS Istituto delle Scienze Neurologiche di Bologna, via Altura 3, 40139, Bologna, Italy. shared senior authorship (Caterina Tonon, Maria Giulia Bacalini).

## Abstract

**INTRODUCTION:** Adults with Down syndrome (DS) have a higher risk of developing Alzheimer’s disease (AD). As gut microbiota (GM) alterations have been reported in AD, we investigated their association with cognitive decline and plasma AD biomarkers in DS.

**METHODS:** Fecal and plasma samples were collected from 58 adults with DS (21-75 years) and 30 euploid controls (CTRL; 25-83 years). GM was profiled using 16S rRNA sequencing. Major Neurocognitive Disorder (NcD) was diagnosed according to DSM-5 criteria. Plasma levels of p-Tau181, NfL, and GFAP were measured using the Simoa platform.

**RESULTS:** Compared with CTRL, DS showed significant changes in *UBA1819* and *Intestinibacter* genera, previously reported to be associated with mild cognitive impairment. Furthermore, DS with NcD were characterized by a reduced abundance of *Roseburia* genus, which was also negatively associated with plasma levels of AD biomarkers.

**CONCLUSION:** Adults with DS display AD-associated changes in GM partially resembling those previously reported in euploid AD patients
