## Supplementary File 1 for "Alterations of gut microbiota in Down syndrome and their association with Alzheimer’s disease"

### Sheet: Alpha_Diversity
Supplementary_File1. Differential analysis between DS and CTRL using Alpha and Beta-diversity metrics and taxa abundance at Phylum, Family and Genus level with DESeq R package.
		DS vs CTRL
	pval	ave
Shannon	0.653	-0.063 (3.843 - 3.906)
Simpson	0.853	-0.002 (0.956 - 0.958)
Chao1	0.413	-8.375 (159.511 - 167.886)
Observed	0.619	-6.52 (146.914 - 153.433)

### Sheet: Beta_Diversity
	DS vs CTRL
	Permutation test for adonis under reduced model
	Terms added sequentially (first to last)
	Permutation: free
	Number of permutations: 999
	adonis2(formula = subset_dist ~ subset_grouping + Age + Sex	data = subset_data)
		Df	SumOfSqs	R2	F	Pr(>F)
Bray Curtis	subset_grouping	1	0.2335	0.02084	1.8639	0.02	*
	Age	1	0.2628	0.02345	2.0973	0.013	*
	Sex	1	0.1848	0.01649	1.4745	0.07	.
	Residual	84	10.5254	0.93922
	Total	87	11.2065	1
	---
	Signif. codes: 0 ‘***’ 0.001 ‘**’ 0.01 ‘*’ 0.05 ‘.’ 0.1 ‘ ’ 1
	Permutation test for adonis under reduced model
	Terms added sequentially (first to last)
	Permutation: free
	Number of permutations: 999
	adonis2(formula = subset_dist ~ subset_grouping + Age + Sex, data = subset_data)
		Df	SumOfSqs	R2	F	Pr(>F)
Weighted UniFrac	subset_grouping	1	0.04027	0.0164	1.4534	0.146
	Age	1	0.0395	0.01608	1.4254	0.178
	Sex	1	0.04889	0.0199	1.7644	0.092	.
	Residual	84	2.3277	0.94762
	Total	87	2.45637	1
	---
	Signif. codes: 0 ‘***’ 0.001 ‘**’ 0.01 ‘*’ 0.05 ‘.’ 0.1 ‘ ’ 1
	Permutation test for adonis under reduced model
	Terms added sequentially (first to last)
	Permutation: free
	Number of permutations: 999
Unweighted UniFrac	adonis2(formula = subset_dist ~ subset_grouping + Age + Sex, data = subset_data)
		Df	SumOfSqs	R2	F	Pr(>F)
	subset_grouping	1	0.1001	0.01222	1.0768	0.371
	Age	1	0.1606	0.01961	1.7285	0.085	.
	Sex	1	0.123	0.01502	1.324	0.193
	Residual	84	7.8054	0.95314
	Total	87	8.1891	1
	---
	Signif. codes: 0 ‘***’ 0.001 ‘**’ 0.01 ‘*’ 0.05 ‘.’ 0.1 ‘ ’ 1

### Sheet: PHYLUM
							DS vs CTRL
Phylum	Class	Order	Family	Genus	Species	Log2FC	pval	AdjPval
Firmicutes	NA	NA	NA	NA	NA	-0.251829	0.150707	0.317594
Proteobacteria	NA	NA	NA	NA	NA	-1.70883	0.158797	0.317594
Euryarchaeota	NA	NA	NA	NA	NA	2.20107	0.107332	0.317594
Actinobacteriota	NA	NA	NA	NA	NA	0.283623	0.520235	0.624282
Verrucomicrobiota	NA	NA	NA	NA	NA	-0.947549	0.447283	0.624282
Bacteroidota	NA	NA	NA	NA	NA	-0.124125	0.660375	0.660375

### Sheet: FAMILY
							DS vs CTRL
Phylum	Class	Order	Family	Genus	Species	Log2FC	pval	AdjPval
Firmicutes	Clostridia	Clostridiales	Clostridiaceae	NA	NA	1.51713	0.011832	0.130161
Bacteroidota	Bacteroidia	Bacteroidales	Tannerellaceae	NA	NA	1.70863	0.0123962	0.130161
Euryarchaeota	Methanobacteria	Methanobacteriales	Methanobacteriaceae	NA	NA	2.26369	0.0782428	0.422769
Firmicutes	Clostridia	Oscillospirales	Oscillospiraceae	NA	NA	-0.437893	0.0805274	0.422769
Firmicutes	Clostridia	Oscillospirales	Butyricicoccaceae	NA	NA	-0.690117	0.172459	0.506307
Bacteroidota	Bacteroidia	Bacteroidales	Bacteroidaceae	NA	NA	0.469486	0.176829	0.506307
Actinobacteriota	Coriobacteriia	Coriobacteriales	Coriobacteriaceae	NA	NA	0.697809	0.183214	0.506307
Firmicutes	Clostridia	Monoglobales	Monoglobaceae	NA	NA	-0.610519	0.212938	0.506307
Verrucomicrobiota	Verrucomicrobiae	Verrucomicrobiales	Akkermansiaceae	NA	NA	-1.26387	0.284069	0.506307
Firmicutes	Clostridia	Peptostreptococcales-Tissierellales	Peptostreptococcaceae	NA	NA	0.393155	0.284865	0.506307
Actinobacteriota	Actinobacteria	Bifidobacteriales	Bifidobacteriaceae	NA	NA	0.53175	0.293724	0.506307
Bacteroidota	Bacteroidia	Bacteroidales	Rikenellaceae	NA	NA	-0.430326	0.316693	0.506307
Bacteroidota	Bacteroidia	Bacteroidales	Barnesiellaceae	NA	NA	-1.07684	0.319702	0.506307
Firmicutes	Clostridia	Oscillospirales	[Eubacterium] coprostanoligenes group	NA	NA	0.600104	0.337538	0.506307
Firmicutes	Clostridia	Oscillospirales	UCG-010	NA	NA	-1.07274	0.388364	0.543709
Firmicutes	Clostridia	Oscillospirales	Ruminococcaceae	NA	NA	-0.129606	0.563844	0.708344
Firmicutes	Clostridia	Peptostreptococcales-Tissierellales	Anaerovoracaceae	NA	NA	-0.433004	0.573422	0.708344
Bacteroidota	Bacteroidia	Bacteroidales	Prevotellaceae	NA	NA	-1.39655	0.705868	0.79319
Firmicutes	Clostridia	Christensenellales	Christensenellaceae	NA	NA	-0.793108	0.717648	0.79319
Bacteroidota	Bacteroidia	Bacteroidales	Marinifilaceae	NA	NA	0.115311	0.783239	0.822401
Firmicutes	Clostridia	Lachnospirales	Lachnospiraceae	NA	NA	-0.0400561	0.841945	0.841945

### Sheet: GENUS
							DS vs CTRL
Phylum	Class	Order	Family	Genus	Species	Log2FC	pval	AdjPval
Firmicutes	Clostridia	Oscillospirales	Ruminococcaceae	UBA1819	NA	1.97743	0.000463501	0.0287371
Firmicutes	Clostridia	Lachnospirales	Lachnospiraceae	Lachnospiraceae NK4A136 group	NA	-1.53825	0.00243933	0.0756192
Firmicutes	Clostridia	Clostridiales	Clostridiaceae	Clostridium sensu stricto 1	NA	1.74215	0.0038657	0.0798911
Firmicutes	Clostridia	Peptostreptococcales-Tissierellales	Peptostreptococcaceae	Intestinibacter	NA	1.09858	0.0200287	0.262524
Firmicutes	Clostridia	Oscillospirales	Oscillospiraceae	Oscillibacter	NA	0.988106	0.0211713	0.262524
Bacteroidota	Bacteroidia	Bacteroidales	Tannerellaceae	Parabacteroides	NA	1.5608	0.0255952	0.264484
Firmicutes	Clostridia	Oscillospirales	Oscillospiraceae	UCG-003	NA	-1.78145	0.0399398	0.346151
Firmicutes	Clostridia	Lachnospirales	Lachnospiraceae	Lachnoclostridium	NA	0.72449	0.0449254	0.346151
Firmicutes	Clostridia	Lachnospirales	Lachnospiraceae	Marvinbryantia	NA	-1.73755	0.0502477	0.346151
Firmicutes	Clostridia	Oscillospirales	Ruminococcaceae	Incertae Sedis	NA	0.79356	0.0672849	0.395136
Firmicutes	Clostridia	Lachnospirales	Lachnospiraceae	Anaerostipes	NA	0.588758	0.0713524	0.395136
Euryarchaeota	Methanobacteria	Methanobacteriales	Methanobacteriaceae	Methanobrevibacter	NA	2.41727	0.0811787	0.395136
Firmicutes	Clostridia	Lachnospirales	Lachnospiraceae	Lachnospiraceae FCS020 group	NA	-0.938373	0.0828511	0.395136
Firmicutes	Clostridia	Lachnospirales	Lachnospiraceae	Lachnospiraceae UCG-010	NA	-1.44881	0.0972486	0.430672
Firmicutes	Clostridia	Oscillospirales	Ruminococcaceae	Faecalibacterium	NA	-0.575797	0.108198	0.447218
Firmicutes	Clostridia	Oscillospirales	Butyricicoccaceae	Butyricicoccus	NA	-0.719676	0.136837	0.509033
Firmicutes	Clostridia	Lachnospirales	Lachnospiraceae	[Eubacterium] hallii group	NA	0.519459	0.140259	0.509033
Actinobacteriota	Actinobacteria	Bifidobacteriales	Bifidobacteriaceae	Bifidobacterium	NA	0.75399	0.147784	0.509033
Firmicutes	Clostridia	Lachnospirales	Lachnospiraceae	Lachnospiraceae UCG-004	NA	-0.634087	0.158574	0.517452
Actinobacteriota	Coriobacteriia	Coriobacteriales	Coriobacteriaceae	Collinsella	NA	0.763661	0.169569	0.518362
Firmicutes	Clostridia	Oscillospirales	Oscillospiraceae	Flavonifractor	NA	0.932277	0.175574	0.518362
Firmicutes	Clostridia	Peptostreptococcales-Tissierellales	Peptostreptococcaceae	Romboutsia	NA	0.54139	0.24329	0.662175
Firmicutes	Clostridia	Lachnospirales	Lachnospiraceae	Agathobacter	NA	-0.57608	0.25054	0.662175
Firmicutes	Clostridia	Oscillospirales	Oscillospiraceae	UCG-002	NA	-0.680228	0.256326	0.662175
Firmicutes	Clostridia	Monoglobales	Monoglobaceae	Monoglobus	NA	-0.525023	0.274989	0.681973
Bacteroidota	Bacteroidia	Bacteroidales	Bacteroidaceae	Bacteroides	NA	0.321113	0.296846	0.707864
Firmicutes	Clostridia	Lachnospirales	Lachnospiraceae	Lachnospiraceae ND3007 group	NA	-0.62822	0.322432	0.730458
Firmicutes	Clostridia	Lachnospirales	Lachnospiraceae	[Ruminococcus] torques group	NA	0.373514	0.329884	0.730458
Firmicutes	Clostridia	Lachnospirales	Lachnospiraceae	[Eubacterium] xylanophilum group	NA	-0.610003	0.359254	0.73729
Firmicutes	Clostridia	Lachnospirales	Lachnospiraceae	Lachnospiraceae UCG-001	NA	-0.804225	0.363744	0.73729
Firmicutes	Clostridia	Lachnospirales	Lachnospiraceae	CAG-56	NA	-0.834856	0.368645	0.73729
Firmicutes	Clostridia	Oscillospirales	Ruminococcaceae	Ruminococcus	NA	0.432281	0.390293	0.756192
Firmicutes	Clostridia	Oscillospirales	Oscillospiraceae	UCG-005	NA	-1.33259	0.47428	0.850766
Firmicutes	Clostridia	Lachnospirales	Lachnospiraceae	[Ruminococcus] gnavus group	NA	2.44734	0.474838	0.850766
Firmicutes	Clostridia	Lachnospirales	Lachnospiraceae	Coprococcus	NA	-0.334025	0.494373	0.850766
Bacteroidota	Bacteroidia	Bacteroidales	Rikenellaceae	Alistipes	NA	-0.318575	0.495526	0.850766
Firmicutes	Clostridia	Lachnospirales	Lachnospiraceae	Roseburia	NA	-0.288695	0.507715	0.850766
Firmicutes	Clostridia	Peptostreptococcales-Tissierellales	Peptostreptococcaceae	Terrisporobacter	NA	-0.413522	0.569015	0.895087
Firmicutes	Clostridia	Oscillospirales	Oscillospiraceae	Intestinimonas	NA	-1.14711	0.594754	0.895087
Firmicutes	Clostridia	Lachnospirales	Lachnospiraceae	Dorea	NA	-0.204783	0.603578	0.895087
Firmicutes	Clostridia	Lachnospirales	Lachnospiraceae	[Eubacterium] ventriosum group	NA	-0.261741	0.605761	0.895087
Firmicutes	Clostridia	Oscillospirales	Oscillospiraceae	NK4A214 group	NA	-1.56132	0.606349	0.895087
Firmicutes	Clostridia	Lachnospirales	Lachnospiraceae	[Eubacterium] eligens group	NA	0.260419	0.66453	0.918683
Firmicutes	Clostridia	Peptostreptococcales-Tissierellales	Anaerovoracaceae	Family XIII UCG-001	NA	-0.331533	0.668008	0.918683
Firmicutes	Clostridia	Oscillospirales	Ruminococcaceae	Negativibacillus	NA	0.633022	0.678957	0.918683
Bacteroidota	Bacteroidia	Bacteroidales	Prevotellaceae	Prevotella_9	NA	-1.52179	0.681604	0.918683
Firmicutes	Clostridia	Oscillospirales	Oscillospiraceae	Colidextribacter	NA	-0.237015	0.721539	0.936276
Firmicutes	Clostridia	Oscillospirales	Ruminococcaceae	Subdoligranulum	NA	-0.169088	0.731313	0.936276
Verrucomicrobiota	Verrucomicrobiae	Verrucomicrobiales	Akkermansiaceae	Akkermansia	NA	-0.419251	0.745424	0.936276
Firmicutes	Clostridia	Christensenellales	Christensenellaceae	Christensenellaceae R-7 group	NA	-0.724953	0.755062	0.936276
Firmicutes	Clostridia	Oscillospirales	Ruminococcaceae	CAG-352	NA	-0.941847	0.799981	0.972526
Firmicutes	Clostridia	Lachnospirales	Lachnospiraceae	Lachnospira	NA	-0.107167	0.836819	0.982071
Bacteroidota	Bacteroidia	Bacteroidales	Marinifilaceae	Odoribacter	NA	0.0893079	0.840849	0.982071
Bacteroidota	Bacteroidia	Bacteroidales	Barnesiellaceae	Barnesiella	NA	-0.498873	0.892985	0.982071
Bacteroidota	Bacteroidia	Bacteroidales	Prevotellaceae	Paraprevotella	NA	-0.256686	0.89527	0.982071
Bacteroidota	Bacteroidia	Bacteroidales	Prevotellaceae	Prevotellaceae NK3B31 group	NA	0.376696	0.919412	0.982071
Firmicutes	Clostridia	Lachnospirales	Lachnospiraceae	Blautia	NA	-0.0211404	0.924426	0.982071
Firmicutes	Clostridia	Oscillospirales	Ruminococcaceae	[Eubacterium] siraeum group	NA	-0.242086	0.94783	0.982071
Firmicutes	Clostridia	Lachnospirales	Lachnospiraceae	[Eubacterium] ruminantium group	NA	0.218961	0.953065	0.982071
Firmicutes	Clostridia	Lachnospirales	Lachnospiraceae	[Ruminococcus] gauvreauii group	NA	-0.0360041	0.964925	0.982071
Firmicutes	Clostridia	Lachnospirales	Lachnospiraceae	Fusicatenibacter	NA	-0.0105308	0.980372	0.982071
Firmicutes	Clostridia	Lachnospirales	Lachnospiraceae	Tyzzerella	NA	0.0835337	0.982071	0.982071
