## Supplementary File 2 for "Alterations of gut microbiota in Down syndrome and their association with Alzheimer’s disease"

### Sheet: PHYLUM
Supplementary_File2. Differential analysis between DS and CTRL using taxa abundance at Phylum, Family and Genus level with Aldex R package.
Phylum	Class	Order	Family	Genus	Species	Log2FC	pval	pval.padj
Euryarchaeota	NA	NA	NA	NA	NA	1.80925	0.128162	0.444096
Verrucomicrobiota	NA	NA	NA	NA	NA	-1.64352	0.161051	0.544426
Proteobacteria	NA	NA	NA	NA	NA	-1.27441	0.316385	0.780148
Bacteroidota	NA	NA	NA	NA	NA	0.245428	0.64639	0.877976
Actinobacteriota	NA	NA	NA	NA	NA	0.71056	0.352027	0.843586
Firmicutes	NA	NA	NA	NA	NA	0.152692	0.701188	0.877976

### Sheet: FAMILY
Phylum	Class	Order	Family	Genus	Species	Log2FC	pval	pval.padj
Firmicutes	Clostridia	Oscillospirales	Butyricicoccaceae	NA	NA	-1.85871	0.0315951	0.440105
Firmicutes	Clostridia	Monoglobales	Monoglobaceae	NA	NA	-1.52678	0.0640653	0.564607
Firmicutes	Clostridia	Peptostreptococcales-Tissierellales	Peptostreptococcaceae	NA	NA	0.980903	0.0686344	0.52507
Firmicutes	Clostridia	Oscillospirales	[Eubacterium] coprostanoligenes group	NA	NA	1.98037	0.0963462	0.538606
Bacteroidota	Bacteroidia	Bacteroidales	Tannerellaceae	NA	NA	1.91593	0.103844	0.57003
Firmicutes	Clostridia	Clostridiales	Clostridiaceae	NA	NA	1.34502	0.138363	0.624955
Euryarchaeota	Methanobacteria	Methanobacteriales	Methanobacteriaceae	NA	NA	1.60365	0.198431	0.651513
Bacteroidota	Bacteroidia	Bacteroidales	Barnesiellaceae	NA	NA	-1.75537	0.22515	0.867382
Verrucomicrobiota	Verrucomicrobiae	Verrucomicrobiales	Akkermansiaceae	NA	NA	-1.47741	0.254744	0.843304
Actinobacteriota	Coriobacteriia	Coriobacteriales	Coriobacteriaceae	NA	NA	0.905147	0.276044	0.787264
Bacteroidota	Bacteroidia	Bacteroidales	Rikenellaceae	NA	NA	-0.709857	0.292507	0.956382
Bacteroidota	Bacteroidia	Bacteroidales	Prevotellaceae	NA	NA	-1.61099	0.313994	0.934684
Firmicutes	Clostridia	Peptostreptococcales-Tissierellales	Anaerovoracaceae	NA	NA	0.936485	0.428495	0.884743
Firmicutes	Clostridia	Christensenellales	Christensenellaceae	NA	NA	-0.758851	0.509484	0.984788
Bacteroidota	Bacteroidia	Bacteroidales	Bacteroidaceae	NA	NA	0.312496	0.563007	0.999547
Firmicutes	Clostridia	Oscillospirales	Oscillospiraceae	NA	NA	-0.183995	0.575619	0.996605
Firmicutes	Clostridia	Oscillospirales	UCG-010	NA	NA	-0.323591	0.708669	0.98306
Actinobacteriota	Actinobacteria	Bifidobacteriales	Bifidobacteriaceae	NA	NA	0.18024	0.804907	1
Firmicutes	Clostridia	Oscillospirales	Ruminococcaceae	NA	NA	-0.0473117	0.861155	1
Bacteroidota	Bacteroidia	Bacteroidales	Marinifilaceae	NA	NA	0.0592765	0.879515	1
Firmicutes	Clostridia	Lachnospirales	Lachnospiraceae	NA	NA	0.0333426	0.898461	1

### Sheet: GENUS
Phylum	Class	Order	Family	Genus	Species	Log2FC	pval	pval.padj
Firmicutes	Clostridia	Lachnospirales	Lachnospiraceae	[Ruminococcus] gnavus group	NA	1.38953	0.0101328	0.214785
Firmicutes	Clostridia	Peptostreptococcales-Tissierellales	Peptostreptococcaceae	Intestinibacter	NA	0.796772	0.0207114	0.299897
Firmicutes	Clostridia	Oscillospirales	Ruminococcaceae	Incertae Sedis	NA	0.587259	0.0255918	0.322198
Bacteroidota	Bacteroidia	Bacteroidales	Tannerellaceae	Parabacteroides	NA	1.17812	0.0292155	0.332776
Firmicutes	Clostridia	Lachnospirales	Lachnospiraceae	Lachnospiraceae NK4A136 group	NA	0.668814	0.0437618	0.616199
Firmicutes	Clostridia	Lachnospirales	Lachnospiraceae	Lachnospiraceae UCG-010	NA	1.03921	0.0567274	0.603134
Firmicutes	Clostridia	Lachnospirales	Lachnospiraceae	Lachnospiraceae FCS020 group	NA	0.795855	0.057023	0.591439
Firmicutes	Clostridia	Clostridiales	Clostridiaceae	Clostridium sensu stricto 1	NA	0.866715	0.0592456	0.419263
Firmicutes	Clostridia	Oscillospirales	Ruminococcaceae	UBA1819	NA	0.863737	0.0597541	0.41251
Firmicutes	Clostridia	Oscillospirales	Butyricicoccaceae	Butyricicoccus	NA	0.783115	0.0617629	0.646922
Firmicutes	Clostridia	Oscillospirales	Oscillospiraceae	Oscillibacter	NA	0.7157	0.0725659	0.45381
Firmicutes	Clostridia	Peptostreptococcales-Tissierellales	Peptostreptococcaceae	Romboutsia	NA	0.694795	0.0745644	0.461511
Firmicutes	Clostridia	Oscillospirales	Oscillospiraceae	UCG-003	NA	1.12367	0.0807664	0.672318
Firmicutes	Clostridia	Lachnospirales	Lachnospiraceae	Agathobacter	NA	0.802043	0.084761	0.706132
Firmicutes	Clostridia	Lachnospirales	Lachnospiraceae	Anaerostipes	NA	0.48957	0.0847849	0.476227
Firmicutes	Clostridia	Lachnospirales	Lachnospiraceae	Lachnoclostridium	NA	0.535443	0.0883392	0.485204
Firmicutes	Clostridia	Oscillospirales	Oscillospiraceae	Flavonifractor	NA	1.09748	0.104707	0.513313
Firmicutes	Clostridia	Lachnospirales	Lachnospiraceae	Lachnospiraceae UCG-001	NA	1.12507	0.129861	0.755422
Euryarchaeota	Methanobacteria	Methanobacteriales	Methanobacteriaceae	Methanobrevibacter	NA	1.11861	0.130933	0.536862
Actinobacteriota	Coriobacteriia	Coriobacteriales	Coriobacteriaceae	Collinsella	NA	0.79751	0.139099	0.573062
Firmicutes	Clostridia	Monoglobales	Monoglobaceae	Monoglobus	NA	0.765326	0.143324	0.797666
Firmicutes	Clostridia	Oscillospirales	Oscillospiraceae	UCG-002	NA	0.938084	0.157283	0.818792
Firmicutes	Clostridia	Oscillospirales	Ruminococcaceae	Negativibacillus	NA	1.08803	0.18435	0.605123
Bacteroidota	Bacteroidia	Bacteroidales	Bacteroidaceae	Bacteroides	NA	0.508866	0.195763	0.752372
Firmicutes	Clostridia	Lachnospirales	Lachnospiraceae	Lachnospiraceae ND3007 group	NA	0.999105	0.210289	0.859478
Firmicutes	Clostridia	Oscillospirales	Ruminococcaceae	Ruminococcus	NA	0.916157	0.231091	0.794521
Firmicutes	Clostridia	Lachnospirales	Lachnospiraceae	Lachnospiraceae UCG-004	NA	0.784858	0.235579	0.876739
Firmicutes	Clostridia	Oscillospirales	Oscillospiraceae	NK4A214 group	NA	1.24363	0.243429	0.867914
Firmicutes	Clostridia	Oscillospirales	Oscillospiraceae	UCG-005	NA	0.969354	0.252685	0.896974
Firmicutes	Clostridia	Lachnospirales	Lachnospiraceae	Marvinbryantia	NA	1.00164	0.258356	0.81811
Firmicutes	Clostridia	Lachnospirales	Lachnospiraceae	[Eubacterium] xylanophilum group	NA	0.950671	0.26725	0.89555
Firmicutes	Clostridia	Lachnospirales	Lachnospiraceae	Dorea	NA	0.732127	0.270274	0.943202
Firmicutes	Clostridia	Lachnospirales	Lachnospiraceae	[Eubacterium] hallii group	NA	0.774225	0.323102	0.860855
Firmicutes	Clostridia	Lachnospirales	Lachnospiraceae	Coprococcus	NA	0.840147	0.328374	0.967079
Bacteroidota	Bacteroidia	Bacteroidales	Prevotellaceae	Prevotellaceae NK3B31 group	NA	1.21685	0.34979	0.826453
Firmicutes	Clostridia	Peptostreptococcales-Tissierellales	Anaerovoracaceae	Family XIII UCG-001	NA	1.03705	0.355204	0.834917
Verrucomicrobiota	Verrucomicrobiae	Verrucomicrobiales	Akkermansiaceae	Akkermansia	NA	1.22922	0.364727	0.923782
Firmicutes	Clostridia	Oscillospirales	Oscillospiraceae	Intestinimonas	NA	1.15775	0.375871	0.900394
Firmicutes	Clostridia	Lachnospirales	Lachnospiraceae	[Ruminococcus] torques group	NA	0.636508	0.386461	0.937918
Bacteroidota	Bacteroidia	Bacteroidales	Prevotellaceae	Prevotella_9	NA	1.48677	0.402478	0.933435
Firmicutes	Clostridia	Lachnospirales	Lachnospiraceae	Roseburia	NA	0.667786	0.423153	0.993026
Firmicutes	Clostridia	Lachnospirales	Lachnospiraceae	[Ruminococcus] gauvreauii group	NA	1.16788	0.439056	0.962089
Firmicutes	Clostridia	Oscillospirales	Ruminococcaceae	Subdoligranulum	NA	0.943078	0.446256	0.99125
Firmicutes	Clostridia	Lachnospirales	Lachnospiraceae	[Eubacterium] ruminantium group	NA	1.29139	0.453085	0.874251
Firmicutes	Clostridia	Lachnospirales	Lachnospiraceae	Blautia	NA	0.417166	0.465234	0.992246
Firmicutes	Clostridia	Lachnospirales	Lachnospiraceae	Tyzzerella	NA	1.29095	0.476216	0.890611
Firmicutes	Clostridia	Oscillospirales	Ruminococcaceae	Faecalibacterium	NA	0.640023	0.508087	0.99552
Firmicutes	Clostridia	Lachnospirales	Lachnospiraceae	Lachnospira	NA	0.876413	0.536157	0.994216
Firmicutes	Clostridia	Lachnospirales	Lachnospiraceae	[Eubacterium] eligens group	NA	0.98662	0.549833	0.99703
Actinobacteriota	Actinobacteria	Bifidobacteriales	Bifidobacteriaceae	Bifidobacterium	NA	0.907576	0.57409	0.994633
Bacteroidota	Bacteroidia	Bacteroidales	Marinifilaceae	Odoribacter	NA	0.78738	0.590482	0.995157
Bacteroidota	Bacteroidia	Bacteroidales	Rikenellaceae	Alistipes	NA	0.692472	0.633802	0.999833
Firmicutes	Clostridia	Lachnospirales	Lachnospiraceae	Fusicatenibacter	NA	0.76776	0.634682	0.998332
Firmicutes	Clostridia	Lachnospirales	Lachnospiraceae	CAG-56	NA	1.11528	0.639265	0.986639
Firmicutes	Clostridia	Oscillospirales	Ruminococcaceae	CAG-352	NA	1.40393	0.674529	0.979127
Firmicutes	Clostridia	Peptostreptococcales-Tissierellales	Peptostreptococcaceae	Terrisporobacter	NA	1.04489	0.680253	0.997765
Firmicutes	Clostridia	Christensenellales	Christensenellaceae	Christensenellaceae R-7 group	NA	1.13654	0.713726	0.999214
Firmicutes	Clostridia	Oscillospirales	Ruminococcaceae	[Eubacterium] siraeum group	NA	1.23469	0.736257	0.993717
Bacteroidota	Bacteroidia	Bacteroidales	Prevotellaceae	Paraprevotella	NA	1.26872	0.751122	0.986659
Firmicutes	Clostridia	Lachnospirales	Lachnospiraceae	[Eubacterium] ventriosum group	NA	0.821636	0.804888	0.996449
Firmicutes	Clostridia	Oscillospirales	Oscillospiraceae	Colidextribacter	NA	1.04169	0.817433	0.999198
Bacteroidota	Bacteroidia	Bacteroidales	Barnesiellaceae	Barnesiella	NA	1.47174	0.818438	0.996674
