## Supplementary File 4 for "Alterations of gut microbiota in Down syndrome and their association with Alzheimer’s disease"

### Sheet: Alpha_Diversity
Supplementary_File4. Differential analysis between DS wNcD and w/oNcD and CTR using Alpha and Beta-diversity metrics and taxa abundance at Phylum, Family and Genus level with DESeq R package.
	DS wNcD vs DS w/oNcD
	pval	ave
Shannon	0.318	-0.131 (3.733 - 3.863)
Simpson	0.499	-0.003 (0.953 - 0.956)
Chao1	0.125	-14.087 (147.61 - 161.697)
Observed	0.221	-15.943 (133.444 - 149.388)

### Sheet: Beta_Diversity
	DS wNcD vs DS w/oNcD
	Permutation test for adonis under reduced model
	Terms added sequentially (first to last)
	Permutation: free
	Number of permutations: 999
	adonis2(formula = subset_dist ~ subset_grouping + Age + Sex + BMI, data = subset_data)
		Df	SumOfSqs	R2	F	Pr(>F)
	subset_grouping	1	0.1686	0.02372	1.2742	0.165
Bray Curtis	Age	1	0.178	0.02503	1.3445	0.117
	Sex	1	0.1802	0.02535	1.3617	0.1
	BMI	1	0.0962	0.01353	0.7267	0.813
	Residual	49	6.4857	0.91236
	Total	53	7.1088	1
	---
	Signif. codes: 0 ‘***’ 0.001 ‘**’ 0.01 ‘*’ 0.05 ‘.’ 0.1 ‘ ’ 1
	Permutation test for adonis under reduced model
	Terms added sequentially (first to last)
	Permutation: free
	Number of permutations: 999
	adonis2(formula = subset_dist ~ subset_grouping + Age + Sex + BMI, data = subset_data)
		Df	SumOfSqs	R2	F	Pr(>F)
	subset_grouping	1	0.05651	0.0355	1.8946	0.079	.
Weighted UniFrac	Age	1	0.01892	0.01189	0.6344	0.737
	Sex	1	0.045	0.02827	1.5089	0.157
	BMI	1	0.01005	0.00631	0.3369	0.973
	Residual	49	1.46145	0.91804
	Total	53	1.59193	1
	---
	Signif. codes: 0 ‘***’ 0.001 ‘**’ 0.01 ‘*’ 0.05 ‘.’ 0.1 ‘ ’ 1
	Permutation test for adonis under reduced model
	Terms added sequentially (first to last)
	Permutation: free
	Number of permutations: 999
	adonis2(formula = subset_dist ~ subset_grouping + Age + Sex + BMI, data = subset_data)
Unweighted UniFrac		Df	SumOfSqs	R2	F	Pr(>F)
	subset_grouping	1	0.2016	0.03971	2.1324	0.047	*
	Age	1	0.0745	0.01467	0.7877	0.6
	Sex	1	0.1179	0.02322	1.2471	0.239
	BMI	1	0.0505	0.00995	0.5345	0.867
	Residual	49	4.6333	0.91245
	Total	53	5.0779	1
	---
	Signif. codes: 0 ‘***’ 0.001 ‘**’ 0.01 ‘*’ 0.05 ‘.’ 0.1 ‘ ’ 1

### Sheet: PHYLUM
						DS wNcD vs DS w/oNcD
Phylum	Class	Order	Family	Genus	Species	Log2FC	pval	AdjPval
Firmicutes	NA	NA	NA	NA	NA	-0.284253	0.048119	0.288712
Actinobacteriota	NA	NA	NA	NA	NA	-0.73212	0.42887	0.919431
Verrucomicrobiota	NA	NA	NA	NA	NA	-2.32078	0.459716	0.919431
Euryarchaeota	NA	NA	NA	NA	NA	-2.62802	0.835246	0.981497
Bacteroidota	NA	NA	NA	NA	NA	-0.488444	0.957819	0.981497
Proteobacteria	NA	NA	NA	NA	NA	-2.16582	0.981497	0.981497

### Sheet: FAMILY
						DS wNcD vs DS w/oNcD
Phylum	Class	Order	Family	Genus	Species	Log2FC	pval	AdjPval
Firmicutes	Clostridia	Peptostreptococcales-Tissierellales	Peptostreptococcaceae	NA	NA	-0.535743	0.0231166	0.280597
Bacteroidota	Bacteroidia	Bacteroidales	Tannerellaceae	NA	NA	-1.13722	0.0267235	0.280597
Firmicutes	Clostridia	Oscillospirales	Butyricicoccaceae	NA	NA	-0.917948	0.05107	0.35749
Firmicutes	Clostridia	Lachnospirales	Lachnospiraceae	NA	NA	-0.366369	0.0960392	0.419618
Firmicutes	Clostridia	Clostridiales	Clostridiaceae	NA	NA	-0.994774	0.0999091	0.419618
Actinobacteriota	Coriobacteriia	Coriobacteriales	Coriobacteriaceae	NA	NA	-0.851035	0.13654	0.47789
Firmicutes	Clostridia	Oscillospirales	Oscillospiraceae	NA	NA	-0.406288	0.266048	0.723408
Firmicutes	Clostridia	Monoglobales	Monoglobaceae	NA	NA	-0.883211	0.320556	0.723408
Firmicutes	Clostridia	Oscillospirales	Ruminococcaceae	NA	NA	-0.408256	0.332063	0.723408
Bacteroidota	Bacteroidia	Bacteroidales	Bacteroidaceae	NA	NA	-0.647877	0.34448	0.723408
Bacteroidota	Bacteroidia	Bacteroidales	Marinifilaceae	NA	NA	-0.763872	0.443377	0.846446
Bacteroidota	Bacteroidia	Bacteroidales	Rikenellaceae	NA	NA	-0.676305	0.497853	0.871242
Bacteroidota	Bacteroidia	Bacteroidales	Prevotellaceae	NA	NA	-5.0051	0.586417	0.880706
Firmicutes	Clostridia	Oscillospirales	UCG-010	NA	NA	-2.31681	0.615053	0.880706
Firmicutes	Clostridia	Christensenellales	Christensenellaceae	NA	NA	-1.25869	0.679835	0.880706
Firmicutes	Clostridia	Oscillospirales	[Eubacterium] coprostanoligenes group	NA	NA	-3.47127	0.684581	0.880706
Actinobacteriota	Actinobacteria	Bifidobacteriales	Bifidobacteriaceae	NA	NA	-0.825646	0.727439	0.880706
Firmicutes	Clostridia	Peptostreptococcales-Tissierellales	Anaerovoracaceae	NA	NA	-1.03188	0.756446	0.880706
Euryarchaeota	Methanobacteria	Methanobacteriales	Methanobacteriaceae	NA	NA	-2.45429	0.83237	0.880706
Verrucomicrobiota	Verrucomicrobiae	Verrucomicrobiales	Akkermansiaceae	NA	NA	-2.21183	0.838767	0.880706
Bacteroidota	Bacteroidia	Bacteroidales	Barnesiellaceae	NA	NA	-5.01472	0.961082	0.961082

### Sheet: GENUS
								DS wNcD vs DS w/oNcD
	Kingdom	Phylum	Class	Order	Family	Genus	Species	Log2FC	pval	AdjPval
GCAGCAGTGGGGAATATTGCACAATGGGGGAAACCCTGATGCAGCGACGCCGCGTGAGCGAAGAAGTATTTCGGTATGTAAAGCTCTATCAGCAGGGAAGAAGAAATGACGGTACCTGACTAAGAAGCACCGGCTAAATACGTGCCAGCAGCCGCGGTAATACGTATGGTGCAAGCGTTATCCGGATTTACTGGGTGTAAAGGGAGCGCAGGCGGTACGGCAAGTCTGATGTGAAAGCCCGGGGCTCAACCCCGGTACTGCATTGGAAACTGTCGGACTAGAGTGTCGGAGGGGTAAGTGGAATTCCTAGTGTAGCGGTGAAATGCGTAGATATTAGGAGGAACACCAGTGGCGAAGGCGGCTTACTGGACGATTACTGACGCTGAGGCTCGAAAGCGT…	Bacteria	Firmicutes	Clostridia	Lachnospirales	Lachnospiraceae	Roseburia	NA	-2.19294	0.00427098	0.166796
GCAGCAGTGGGGAATATTGCACAATGGGGGAAACCCTGATGCAGCAACGCCGCGTGAAGGAAGAAGGTTTTCGGATCGTAAACTTCTATCAACAGGGACGAAGAAAGTGACGGTACCTGAATAAGAAGCCCCGGCTAACTACGTGCCAGCAGCCGCGGTAATACGTAGGGGGCAAGCGTTATCCGGAATTACTGGGTGTAAAGGGAGCGTAGGCGGCACGCCAAGCCAGATGTGAAAGCCCGAGGCTTAACCTCGCGGATTGCATTTGGAACTGGCGAGCTAGAGTACAGGAGAGGAAAGCGGAATTCCTAGTGTAGCGGTGAAATGCGTAGATATTAGGAAGAACACCAGTGGCGAAGGCGGCTTTCTGGACTGAAACTGACGCTGAGGCTCGAAAGC…	Bacteria	Firmicutes	Clostridia	Lachnospirales	Lachnospiraceae	Lachnospiraceae UCG-010	NA	-5.22053	0.00538053	0.166796
GCAGCAGTGAGGAATATTGGTCAATGGCCGAGAGGCTGAACCAGCCAAGTCGCGTGAAGGAAGAAGGATCTATGGTTTGTAAACTTCTTTTATAGGGGAATAAAGTGGAGGACGTGTCCTTTTTTGTATGTACCCTATGAATAAGCATCGGCTAACTCCGTGCCAGCAGCCGCGGTAATACGGAGGATGCGAGCGTTATCCGGATTTATTGGGTTTAAAGGGTGCGTAGGTGGTGATTTAAGTCAGCGGTGAAAGTTTGTGGCTCAACCATAAAATTGCCGTTGAAACTGGGTTACTTGAGTGTGTTTGAGGTAGGCGGAATGCGTGGTGTAGCGGTGAAATGCATAGATATCACGCAGAACTCCGATTGCGAAGGCAGCTTACTAAACCATAACTGAC…	Bacteria	Bacteroidota	Bacteroidia	Bacteroidales	Tannerellaceae	Parabacteroides	NA	2.5545	0.017341	0.358381
GCAGCAGTGAGGAATATTGGTCAATGGACGCAAGTCTGAACCAGCCATGCCGCGTGCAGGATGACGGCTCTATGAGTTGTAAACTGCTTTTGTACGAGGGTAAACGCAGATACGTGTATCTGTCTGAAAGTATCGTACGAATAAGGATCGGCTAACTCCGTGCCAGCAGCCGCGGTAATACGGAGGATTCAAGCGTTATCCGGATTTATTGGGTTTAAAGGGTGCGTAGGCGGTTTGATAAGTTAGAGGTGAAATTTCGGGGCTCAACCCTGAACGTGCCTCTAATACTGTTGAGCTAGAGAGTAGTTGCGGTAGGCGGAATGTATGGTGTAGCGGTGAAATGCTTAGAGATCATACAGAACACCGATTGCGAAGGCAGCTTACCAAACTATATCTGAC…	Bacteria	Bacteroidota	Bacteroidia	Bacteroidales	Rikenellaceae	Alistipes	NA	1.58519	0.0370251	0.494307
GCAGCAGTGGGGAATATTGCGCAATGGGGGAAACCCTGACGCAGCAACGCCGCGTGATTGAAGAAGGCCTTCGGGTTGTAAAGATCTTTAATCAGGGACGAAACAAATGACGGTACCTGAAGAATAAGCTCCGGCTAACTACGTGCCAGCAGCCGCGGTAATACGTAGGGAGCAAGCGTTATCCGGATTTACTGGGTGTAAAGGGCGCGCAGGCGGGCCGGTAAGTTGGAAGTGAAATCTATGGGCTTAACCCATAAACTGCTTTCAAAACTGCTGGTCTTGAGTGATGGAGAGGCAGGCGGAATTCCGTGTGTAGCGGTGAAATGCGTAGATATACGGAGGAACACCAGTGGCGAAGGCGGCCTGCTGGACATTAACTGACGCTGAGGCGCGAAAGCG…	Bacteria	Firmicutes	Clostridia	Oscillospirales	Butyricicoccaceae	Butyricicoccus	NA	1.79201	0.0398635	0.494307
GCAGCAGTGGGGAATATTGCACAATGGGGGAAACCCTGATGCAGCGACGCCGCGTGAGCGAAGAAGTATTTCGGTATGTAAAGCTCTATCAGCAGGGAAGAAAATGACGGTACCTGACTAAGAAGCACCGGCTAAATACGTGCCAGCAGCCGCGGTAATACGTATGGTGCAAGCGTTATCCGGATTTACTGGGTGTAAAGGGAGCGTAGACGGCTGTGTAAGTCTGAAGTGAAAGCCCGGGGCTCAACCCCGGGACTGCTTTGGAAACTATGCAGCTAGAGTGTCGGAGAGGTAAGTGGAATTCCCAGTGTAGCGGTGAAATGCGTAGATATTGGGAGGAACACCAGTGGCGAAGGCGGCTTACTGGACGATGACTGACGTTGAGGCTCGAAAGCGTGG…	Bacteria	Firmicutes	Clostridia	Lachnospirales	Lachnospiraceae	Coprococcus	NA	-1.44292	0.084765	0.875905
GCAGCAGTGGGGAATATTGGGCAATGGACGCAAGTCTGACCCAGCAACGCCGCGTGAAGGAAGAAGGCTTTCGGGTTGTAAACTTCTTTTGTCAGGGAAGAGTAGAAGACGGTACCTGACGAATAAGCCACGGCTAACTACGTGCCAGCAGCCGCGGTAATACGTAGGTGGCAAGCGTTGTCCGGATTTACTGGGTGTAAAGGGCGTGCAGCCGGGCCGGCAAGTCAGATGTGAAATCTGGAGGCTTAACCTCCAAACTGCATTTGAAACTGTAGGTCTTGAGTACCGGAGAGGTTATCGGAATTCCTTGTGTAGCGGTGAAATGCGTAGATATAAGGAAGAACACCAGTGGCGAAGGCGGATAACTGGACGGCAACTGACGGTGAGGCGCGAAAGCGT…	Bacteria	Firmicutes	Clostridia	Oscillospirales	Oscillospiraceae	Oscillibacter	NA	1.07828	0.152537	0.932865
GCAGCAGTGGGGAATATTGCACAATGGAGGAAACTCTGATGCAGCGACGCCGCGTGAAGGATGAAGTATTTCGGTATGTAAACTTCTATCAGCAGGGAAGAAAATGACGGTACCTGACTAAGAAGCCCCGGCTAACTACGTGCCAGCAGCCGCGGTAATACGTAGGGGGCAAGCGTTATCCGGATTTACTGGGTGTAAAGGGAGCGTAGACGGCACGGCAAGCCAGATGTGAAAGCCCGGGGCTCAACCCCGGGACTGCATTTGGAACTGCTGAGCTAGAGTGTCGGAGAGGCAAGTGGAATTCCTAGTGTAGCGGTGAAATGCGTAGATATTAGGAGGAACACCAGTGGCGAAGGCGGCTTGCTGGACGATGACTGACGTTGAGGCTCGAAAGCGTGG…	Bacteria	Firmicutes	Clostridia	Lachnospirales	Lachnospiraceae	Dorea	NA	-1.06726	0.169762	0.932865
GCAGCAGTGGGGAATATTGCACAATGGGGGAAACCCTGATGCAGCAACGCCGCGTGAGTGAAGAAGTATTTCGGTATGTAAAGCTCTATCAGCAGGGAAGAAAATGACGGTACCTGACTAAGAAGCCCCGGCTAACTACGTGCCAGCAGCCGCGGTAATACGTAGGGGGCAAGCGTTATCCGGATTTACTGGGTGTAAAGGGAGCGCAGGCGGTGCGGCAAGTCAGATGTGAAAACCCGGGGCTCAACCCCGGGACTGCATTTGAAACTGTCGGACTAGAGTGCCGGAGAGGTAAGTGGAATTCCTAGTGTAGCGGTGAAATGCGTAGATATTAGGAGGAACACCAGTGGCGAAGGCGGCTTACTGGACGGTAACTGACGCTGAGGCTCGAAAGCGTGG…	Bacteria	Firmicutes	Clostridia	Lachnospirales	Lachnospiraceae	Lachnospiraceae UCG-001	NA	2.06681	0.202841	0.932865
GCAGCAGTGGGGAATATTGGGCAATGGGCGCAAGCCTGACCCAGCAACGCCGCGTGAAGGAAGAAGGCTTTCGGGTTGTAAACTTCTTTTGTCGGGGACGAAACAAATGACGGTACCCGACGAATAAGCCACGGCTAACTACGTGCCAGCAGCCGCGGTAATACGTAGGTGGCAAGCGTTATCCGGATTTACTGGGTGTAAAGGGCGTGTAGGCGGGATTGCAAGTCAGATGTGAAAACTGGGGGCTCAACCTCCAGCCTGCATTTGAAACTGTAGTTCTTGAGTGCTGGAGAGGCAATCGGAATTCCGTGTGTAGCGGTGAAATGCGTAGATATACGGAGGAACACCAGTGGCGAAGGCGGATTGCTGGACAGTAACTGACGCTGAGGCGCGAAAGCG…	Bacteria	Firmicutes	Clostridia	Oscillospirales	Oscillospiraceae	Flavonifractor	NA	-1.39945	0.205008	0.932865
GCAGCAGTAGGGAATATTGCACAATGGGGGAAACCCTGATGCAGCGACGCCGCGTGAAGGAAGAAGTATTTCGGTATGTAAACTTCTATCAGCAAGGAAGAAAATGACGGTACTTGACTAAGAAGCCCCGGCTAAATACGTGCCAGCAGCCGCGGTAATACGTATGGGGCAAGCGTTATCCGGATTTACTGGGTGTAAAGGGAGCGTAGGCGGCATGGCAAGTCAGAAGTGAAAGCCTGGGGCTCAACCCCGGAATTGCTTTTGAAACTGTCAGGCTAGAGTGTCGGAGGGGTAAGCGGAATTCCTAGTGTAGCGGTGAAATGCGTAGATATTAGGAGGAACACCGGTGGCGAAGGCGGCTTACTGGACGATTACTGACGCTGAGGCTCGAAAGCGTGG…	Bacteria	Firmicutes	Clostridia	Lachnospirales	Lachnospiraceae	[Eubacterium] ventriosum group	NA	-0.971729	0.206956	0.932865
GCAGCAGTGGGGAATATTGCACAATGGGCGAAAGCCTGATGCAGCAACGCCGCGTGAGCGATGAAGGCCTTCGGGTCGTAAAGCTCTGTCCTCAAGGAAGATAATGACGGTACTTGAGGAGGAAGCCCCGGCTAACTACGTGCCAGCAGCCGCGGTAATACGTAGGGGGCTAGCGTTATCCGGATTTACTGGGCGTAAAGGGTGCGTAGGTGGTTTCTTAAGTCAGGAGTGAAAGGCTACGGCTCAACCGTAGTAAGCTCTTGAAACTGGGAAACTTGAGTGCAGGAGAGGAAAGTGGAATTCCTAGTGTAGCGGTGAAATGCGTAGATATTAGGAGGAACACCAGTAGCGAAGGCGGCTTTCTGGACTGTAACTGACACTGAGGCACGAAAGCGTGGG…	Bacteria	Firmicutes	Clostridia	Peptostreptococcales-Tissierellales	Peptostreptococcaceae	Terrisporobacter	NA	-1.55696	0.207724	0.932865
GCAGCAGTGGGGAATATTGCACAATGGGGGAAACCCTGATGCAGCGACGCCGCGTGAGTGAAGAAGTATTTCGGTATGTAAAGCTCTATCAGCAGGGAAGATAATGACGGTACCTGACTAAGAAGCCCCGGCTAACTACGTGCCAGCAGCCGCGGTAATACGTAGGGGGCAAGCGTTATCCGGATTTACTGGGTGTAAAGGGTGCGTAGGTGGCAAGGCAAGTCAGATGTGAAAGCCCGGGGCTCAACCCCGGTACTGCATTTGAAACTGTCTAGCTAGAGTGCAGGAGAGGTAAGCGGAATTCCTAGTGTAGCGGTGAAATGCGTAGATATTAGGAGGAACACCAGTGGCGAAGGCGGCTTACTGGACTGTAACTGACACTGAGGCACGAAAGCGTGG…	Bacteria	Firmicutes	Clostridia	Lachnospirales	Lachnospiraceae	[Eubacterium] xylanophilum group	NA	1.46607	0.214796	0.932865
GCAGCAGTGGGGAATATTGCACAATGGGGGAAACCCTGATGCAGCGACGCCGCGTGAGTGAAGAAGTATCTCGGTATGTAAAGCTCTATCAGCAGGGAAGAAAATGACGGTACCTGACTAAGAAGCCCCGGCTAACTACGTGCCAGCAGCCGCGGTAATACGTAGGGGGCAAGCGTTATCCGGAATTACTGGGTGTAAAGGGTGCGTAGGTGGTATGGCAAGTCAGAAGTGAAAACCCAGGGCTTAACTCTGGGACTGCTTTTGAAACTGTCAGACTGGAGTGCAGGAGAGGTAAGCGGAATTCCTAGTGTAGCGGTGAAATGCGTAGATATTAGGAGGAACATCAGTGGCGAAGGCGGCTTACTGGACTGAAACTGACACTGAGGCACGAAAGCGTGG…	Bacteria	Firmicutes	Clostridia	Lachnospirales	Lachnospiraceae	Anaerostipes	NA	-0.673571	0.220442	0.932865
GCAGCAGTGGGGAATATTGCACAATGGGGGAAACCCTGATGCAGCGACGCCGCGTGAGTGAAGAAGTATTTCGGTATGTAAAGCTCTATCAGCAGGGAAGAAAATGACGGTACCTGACTAAGAAGCCCCGGCTAACTACGTGCCAGCAGCCGCGGTAATACGTAGGGGGCAAGCGTTATCCGGATTTACTGGGTGTAAAGGGAGCGTAGACGGTAAAGCAAGTCTGAAGTGAAAGCCCGGGGCTCAACCCCGGGACTGCTTTGGAAACTGTTTAACTAGAGTGCTGGAGAGGTAAGCGGAATTCCTAGTGTAGCGGTGAAATGCGTAGATATTAGGAGGAACACCAGTGGCGAAGGCGGCTTACTGGACAGTAACTGACGTTGAGGCTCGAAAGCGTGG…	Bacteria	Firmicutes	Clostridia	Lachnospirales	Lachnospiraceae	Lachnoclostridium	NA	-0.684475	0.228791	0.932865
GCAGCAGTGGGGAATATTGCACAATGGGGGAAACCCTGATGCAGCGACGCCGCGTGAGCGAAGAAGTATTTCGGTATGTAAAGCTCTATCAGCAGGGAAGAAAATGACGGTACCTGACTAAGAAGCCCCGGCTAACTACGTGCCAGCAGCCGCGGTAATACGTAGGGGGCAAGCGTTATCCGGATTTACTGGGTGTAAAGGGAGCGTAGACGGCAAGGCAAGTCTGATGTGAAAGGCTGGGGCTCAACCCCGGGACTGCATTGGAAACTGTCCTGCTGGAGTGCCGGAGAGGTAAGCGGAATTCCTAGTGTAGCGGTGAAATGCGTAGATATTAGGAGGAACACCAGTGGCGAAGGCGGCTTACTGGACGGTAACTGACGTTGAGGCTCGAAAGCGTGG…	Bacteria	Firmicutes	Clostridia	Lachnospirales	Lachnospiraceae	Marvinbryantia	NA	-1.876	0.240739	0.932865
GCAGCAGTGGGGAATATTGCACAATGGGGGAAACCCTGATGCAGCGACGCCGCGTGAAGGAAGAAGTATCTCGGTATGTAAACTTCTATCAGCAGGGAAGATAGTGACGGTACCTGACTAAGAAGCCCCGGCTAACTACGTGCCAGCAGCCGCGGTAATACGTAGGGGGCAAGCGTTATCCGGATTTACTGGGTGTAAAGGGAGCGTAGACGGTGTGGCAAGTCTGATGTGAAAGGCATGGGCTCAACCTGTGGACTGCATTGGAAACTGTCATACTTGAGTGCCGGAGGGGTAAGCGGAATTCCTAGTGTAGCGGTGAAATGCGTAGATATTAGGAGGAACACCAGTGGCGAAGGCGGCTTACTGGACGGTAACTGACGTTGAGGCTCGAAAGCGTGG…	Bacteria	Firmicutes	Clostridia	Lachnospirales	Lachnospiraceae	Blautia	NA	-0.462963	0.256699	0.936195
GCAGCAGTGGGGAATATTGCACAATGGGGGAAACCCTGATGCAGCGACGCCGCGTGGAGGAAGAAGGTCTTCGGATTGTAAACTCCTGTCCCAGGGGACGATAATGACGGTACCCTGGGAGGAAGCACCGGCTAACTACGTGCCAGCAGCCGCGGTAAAACGTAGGGTGCAAGCGTTGTCCGGAATTACTGGGTGTAAAGGGAGCGCAGGCGGATTGGCAAGTTGGGAGTGAAATCTATGGGCTCAACCCATAAATTGCTTTCAAAACTGTCAGTCTTGAGTGGTGTAGAGGTAGGCGGAATTCCCGGTGTAGCGGTGGAATGCGTAGATATCGGGAGGAACACCAGTGGCGAAGGCGGCCTACTGGGCACTAACTGACGCTGAGGCTCGAAAGCATGG…	Bacteria	Firmicutes	Clostridia	Oscillospirales	Ruminococcaceae	UBA1819	NA	0.958431	0.328736	0.978002
GCAGCAGTGGGGAATCTTGCGCAATGGGGGGAACCCTGACGCAGCGACGCCGCGTGCGGGACGGAGGCCTTCGGGTCGTAAACCGCTTTCAGCAGGGAAGAGTCAAGACTGTACCTGCAGAAGAAGCCCCGGCTAACTACGTGCCAGCAGCCGCGGTAATACGTAGGGGGCGAGCGTTATCCGGATTCATTGGGCGTAAAGCGCGCGTAGGCGGCCCGGCAGGCCGGGGGTCGAAGCGGGGGGCTCAACCCCCCGAAGCCCCCGGAACCTCCGCGGCTTGGGTCCGGTAGGGGAGGGTGGAACACCCGGTGTAGCGGTGGAATGCGCAGATATCGGGTGGAACACCGGTGGCGAAGGCGGCCCTCTGGGCCGAGACCGACGCTGAGGCGCGAAAGCTGG…	Bacteria	Actinobacteriota	Coriobacteriia	Coriobacteriales	Coriobacteriaceae	Collinsella	NA	-0.927804	0.330103	0.978002
GCAGCAGTGGGGAATATTGCGCAATGGGGGCAACCCTGACGCAGCAACGCCGCGTGCAGGAAGAAGGTCTTCGGATTGTAAACTGTTGTCGCAAGGGAAGAAGACAGTGACGGTACCTTGTGAGAAAGTCACGGCTAACTACGTGCCAGCAGCCGCGGTAATACGTAGGTGACAAGCGTTGTCCGGATTTACTGGGTGTAAAGGGCGCGTAGGCGGACTGTCAAGTCAGTCGTGAAATACCGGGGCTTAACCCCGGGGCTGCGATTGAAACTGACAGCCTTGAGTATCGGAGAGGAAAGCGGAATTCCTAGTGTAGCGGTGAAATGCGTAGATATTAGGAGGAACACCAGTGGCGAAGGCGGCTTTCTGGACGACAACTGACGCTGAGGCGCGAAAGTG…	Bacteria	Firmicutes	Clostridia	Monoglobales	Monoglobaceae	Monoglobus	NA	0.84171	0.338939	0.978002
GCAGCAGTGGGGGATATTGCACAATGGGGGAAACCCTGATGCAGCGACGCCGCGTGGAGGAAGAAGGTTTTCGGATTGTAAACTCCTGTCGTTAGGGACGATAATGACGGTACCTAACAAGAAAGCACCGGCTAACTACGTGCCAGCAGCCGCGGTAAAACGTAGGGTGCAAGCGTTGTCCGGAATTACTGGGTGTAAAGGGAGCGCAGGCGGGAAGACAAGTTGGAAGTGAAAACCATGGGCTCAACCCATGAATTGCTTTCAAAACTGTTTTTCTTGAGTAGTGCAGAGGTAGATGGAATTCCCGGTGTAGCGGTGGAATGCGTAGATATCGGGAGGAACACCAGTGGCGAAGGCGGTCTACTGGGCACCAACTGACGCTGAGGCTCGAAAGCATGG…	Bacteria	Firmicutes	Clostridia	Oscillospirales	Ruminococcaceae	Subdoligranulum	NA	-2.91995	0.365927	0.978002
GCAGCAGTGGGGAATATTGGGCAATGGGCGCAAGCCTGACCCAGCAACGCCGCGTGAAGGAAGAAGGCTTTCGGGTTGTAAACTTCTTTTGTCAGGGACGAAACAAATGACGGTACCTGACGAATAAGCCACGGCTAACTACGTGCCAGCAGCCGCGGTAATACGTAGGTGGCAAGCGTTATCCGGATTTACTGGGTGTAAAGGGCGTGTAGGCGGGAGTGCAAGTCAGATGTGAAAATTATGGGCTCAACCCATAACCTGCATTTGAAACTGTACTTCTTGAGTACTGGAGAGGCAGGCGGAATTCCGTGTGTAGCGGTGAAATGCGTAGATATACGGAGGAACACCAGTGGCGAAGGCGGCCTGCTGGACAGCAACTGACGCTGAGGCGCGAAAGCG…	Bacteria	Firmicutes	Clostridia	Oscillospirales	Oscillospiraceae	Intestinimonas	NA	-4.3592	0.38661	0.978002
GCAGCAGTGGGGAATATTGCACAATGGGGGAAACCCTGATGCAGCGACGCCGCGTGGAGGAAGAAGGTCTTCGGATTGTAAACTCCTGTTGTTGAGGAAGATAATGACGGTACTCAACAAGGAAGTGACGGCTAACTACGTGCCAGCAGCCGCGGTAAAACGTAGGTCACAAGCGTTGTCCGGAATTACTGGGTGTAAAGGGAGCGCAGGCGGGAAGACAAGTTGGAAGTGAAATCCATGGGCTCAACCCATGAACTGCTTTCAAAACTGTTTTTCTTGAGTAGTGCAGAGGTAGGCGGAATTCCCGGTGTAGCGGTGGAATGCGTAGATATCGGGAGGAACACCAGTGGCGAAGGCGGCCTACTGGGCACCAACTGACGCTGAGGCTCGAAAGTGTGG…	Bacteria	Firmicutes	Clostridia	Oscillospirales	Ruminococcaceae	Faecalibacterium	NA	0.51208	0.423096	0.978002
GCAGCAGTGGGGAATATTGGGCAATGGGCGCAAGCCTGACCCAGCAACGCCGCGTGAAGGAAGAAGGCTTTCGGGTTGTAAACTTCTTTTAAGTGGGAAGAGTAGAAGACGGTACCACTTGAATAAGCCACGGCTAACTACGTGCCAGCAGCCGCGGTAATACGTAGGTGGCAAGCGTTGTCCGGATTTACTGGGTGTAAAGGGCGTGCAGCCGGGCATGCAAGTCAGATGTGAAATCTCAGGGCTTAACCCTGAAACTGCATTTGAAACTGTATGTCTTGAGTGCCGGAGAGGTAATCGGAATTCCTTGTGTAGCGGTGAAATGCGTAGATATAAGGAAGAACACCAGTGGCGAAGGCGGATTACTGGACGGTAACTGACGGTGAGGCGCGAAAGCGT…	Bacteria	Firmicutes	Clostridia	Oscillospirales	Oscillospiraceae	UCG-003	NA	-1.16308	0.454664	0.978002
GCAGCAGTGGGGAATATTGCACAATGGAGGAAACTCTGATGCAGCGACGCCGCGTGAGTGAAGAAGTAGTTCGCTATGTAAAGCTCTATCAGCAGGGAAGATAGTGACGGTACCTGACTAAGAAGCTCCGGCTAAATACGTGCCAGCAGCCGCGGTAATACGTATGGAGCAAGCGTTATCCGGATTTACTGGGTGTAAAGGGAGTGTAGGTGGCCAGGCAAGTCAGAAGTGAAAGCCCGGGGCTCAACCCCGGGACTGCTTTTGAAACTGCAGGGCTAGAGTGCAGGAGGGGCAAGTGGAATTCCTAGTGTAGCGGTGAAATGCGTAGATATTAGGAGGAACACCAGTGGCGAAGGCGGCTTGCTGGACTGTAACTGACACTGAGGCTCGAAAGCGTGG…	Bacteria	Firmicutes	Clostridia	Lachnospirales	Lachnospiraceae	Lachnospira	NA	0.667935	0.457137	0.978002
GCAGCAGGCGCGAAACCTCCGCAATGTGAGAAATCGCGACGGGGGGATCCCAAGTGCCATTCTTAACGGGATGGCTTTTCATTAGTGTAAAGAGCTTTTGGAATAAGAGCTGGGCAAGACCGGTGCCAGCCGCCGCGGTAACACCGGCAGCTCTAGTGGTAGCAGTTTTTATTGGGCCTAAAGCGTCCGTAGCCGGTTTAATAAGTCTCTGGTGAAATCCTGCAGCTTAACTGTGGGAATTGCTGGAGATACTATTAGACTTGAGATCGGGAGAGGTTAGAGGTACTCCCAGGGTAGAGGTGAAATTCTGTAATCCTGGGAGGACCGCCTGTTGCGAAGGCGTCTGACTGGAACGATTCTGACGGTGAGGGACGAAAGCTAGGGGCGCGAACCGGATTA…	Archaea	Euryarchaeota	Methanobacteria	Methanobacteriales	Methanobacteriaceae	Methanobrevibacter	NA	1.65621	0.539241	0.978002
GCAGCAGTGGGGAATATTGGGCAATGGGCGCAAGCCTGACCCAGCAACGCCGCGTGAAGGAAGAAGGCTTTCGGGTTGTAAACTTCTTTTAAGAGGGAAGAGCAGAAGACGGTACCTCTAGAATAAGCCACGGCTAACTACGTGCCAGCAGCCGCGGTAATACGTAGGTGGCAAGCGTTGTCCGGATTTACTGGGTGTAAAGGGCGTGCAGCCGGGTCTGCAAGTCAGATGTGAAATCCATGGGCTCAACCCATGAACTGCATTTGAAACTGTAGATCTTGAGTGTCGGAGGGGCAATCGGAATTCCTAGTGTAGCGGTGAAATGCGTAGATATTAGGAGGAACACCAGTGGCGAAGGCGGATTGCTGGACGATAACTGACGGTGAGGCGCGAAAGTGT…	Bacteria	Firmicutes	Clostridia	Oscillospirales	Oscillospiraceae	UCG-002	NA	0.653294	0.548214	0.978002
GCAGCAGTGGGGAATATTGCACAATGGGGGAAACCCTGATGCAGCAACGCCGCGTGAGTGAAGAAGTATTTCGGTATGTAAAGCTCTATCAGCAGGAAAGAAAATGACGGTACCTGACTAAGAAGCCCCGGCTAACTACGTGCCAGCAGCCGCGGTAATACGTAGGGGGCAAGCGTTATCCGGATTTACTGGGTGTAAAGGGAGCGTAGACGGTTTTGCAAGTCTGAAGTGAAAGCCCGGGGCTTAACCCCGGGACTGCTTTGGAAACTGTAGGACTAGAGTGCAGGAGAGGTAAGTGGAATTCCTAGTGTAGCGGTGAAATGCGTAGATATTAGGAGGAACACCAGTGGCGAAGGCGGCTTACTGGACTGTAACTGACGTTGAGGCTCGAAAGCGTGG…	Bacteria	Firmicutes	Clostridia	Lachnospirales	Lachnospiraceae	Lachnospiraceae NK4A136 group	NA	0.550865	0.553967	0.978002
GCAGCAGTGGGGAATATTGCACAATGGGGGAAACCCTGATGCAGCGACGCCGCGTGAGCGAAGAAGTATTTCGGTATGTAAAGCTCTATCAGCAGGGAAGAAAATGACGGTACCTGACTAAGAAGCCCCGGCTAACTACGTGCCAGCAGCCGCGGTAATACGTAGGGGGCAAGCGTTATCCGGATTTACTGGGTGTAAAGGGAGCGTAGACGGAATGGCAAGTCTGATGTGAAAGGCCGGGGCTCAACCCCGGGACTGCATTGGAAACTGTCAATCTAGAGTACCGGAGGGGTAAGTGGAATTCCTAGTGTAGCGGTGAAATGCGTAGATATTAGGAGGAACACCAGTGGCGAAGGCGGCTTACTGGACGGTAACTGACGTTGAGGCTCGAAAGCGTGG…	Bacteria	Firmicutes	Clostridia	Lachnospirales	Lachnospiraceae	[Ruminococcus] gauvreauii group	NA	0.895023	0.564479	0.978002
GCAGCAGTGGGGAATATTGCACAATGGGCGAAAGCCTGATGCAGCAACGCCGCGTGAGCGATGAAGGCCTTCGGGTCGTAAAGCTCTGTCCTCAAGGAAGATAATGACGGTACTTGAGGAGGAAGCCCCGGCTAACTACGTGCCAGCAGCCGCGGTAATACGTAGGGGGCTAGCGTTATCCGGATTTACTGGGCGTAAAGGGTGCGTAGGCGGTCTTTTAAGTCAGGAGTGAAAGGCTACGGCTCAACCGTAGTAAGCTCTTGAAACTGGAGGACTTGAGTGCAGGAGAGGAGAGTGGAATTCCTAGTGTAGCGGTGAAATGCGTAGATATTAGGAGGAACACCAGTAGCGAAGGCGGCTCTCTGGACTGTAACTGACGCTGAGGCACGAAAGCGTGGG…	Bacteria	Firmicutes	Clostridia	Peptostreptococcales-Tissierellales	Peptostreptococcaceae	Intestinibacter	NA	-0.352803	0.639497	0.978002
GCAGCAGTGGGGAATATTGGGCAATGGGCGCAAGCCTGACCCAGCAACGCCGCGTGAAGGAAGAAGGCTTTCGGGTTGTAAACTTCTTTTATTAGGGACGATAATGACGGTACCTATTGAATAAGCTCCGGCTAACTACGTGCCAGCAGCCGCGGTAATACGTAGGGAGCAAGCGTTATCCGGATTTACTGGGTGTAAAGGGCGTGTAGGCGGGACTGCAAGTCAGATGTGAAAACTATGGGCTCAACTCATAGCCTGCATTTGAAACTGTAGTTCTTGAGTGCTGGAGAGGCAAATGGAACTCCTAGTGTAGCGGTGAAATGCGTAGATATTAGGAAGAACACCAGTGGCGAAGGCGATTTGCTGGACAGTAACTGACGCTGAGGCGCGAAAGTGTGG…	Bacteria	Firmicutes	Clostridia	Oscillospirales	Oscillospiraceae	Colidextribacter	NA	-1.27851	0.659954	0.978002
GCAGCAGTGGGGAATATTGCACAATGGGGGAAACCCTGATGCAGCGACGCCGCGTGAGCGAAGAAGTATTTCGGTATGTAAAGCTCTATCAGCAGGGAAGAAAATGACGGTACCTGACTAAGAAGCCCCGGCTAACTACGTGCCAGCAGCCGCGGTAATACGTAGGGGGCAAGCGTTATCCGGATTTACTGGGTGTAAAGGGAGCGTAGACGGCGAGGCAAGTCTGATGTGAAAACCCGGGGCTCAACCCCGTGACTGCATTGGAAACTGTTTTGCTTGAGTGCCGGAGAGGTAAGCGGAATTCCTAGTGTAGCGGTGAAATGCGTAGATATTAGGAGGAACACCAGTGGCGAAGGCGGCTTACTGGACGGCAACTGACGTTGAGGCTCGAAAGCGTGG…	Bacteria	Firmicutes	Clostridia	Lachnospirales	Lachnospiraceae	CAG-56	NA	-0.664645	0.694322	0.978002
GCAGCAGTGGGGAATATTGCACAATGGAGGAAACTCTGATGCAGCGACGCCGCGTGAGTGAAGAAGTAATTCGTTATGTAAAGCTCTATCAGCAGGGAAGATAGTGACGGTACCTGACTAAGAAGCTCCGGCTAAATACGTGCCAGCAGCCGCGGTAATACGTATGGAGCAAGCGTTATCCGGATTTACTGGGTGTAAAGGGAGTGTAGGTGGCCATGCAAGTCAGAAGTGAAAATCCGGGGCTCAACCCCGGAACTGCTTTTGAAACTGTAAGGCTAGAGTGCAGGAGGGGTGAGTGGAATTCCTAGTGTAGCGGTGAAATGCGTAGATATTAGGAGGAACACCAGTGGCGAAGGCGGCTCACTGGACTGTAACTGACACTGAGGCTCGAAAGCGTGG…	Bacteria	Firmicutes	Clostridia	Lachnospirales	Lachnospiraceae	[Eubacterium] eligens group	NA	0.40282	0.705497	0.978002
GCAGCAGTGGGGGATATTGCACAATGGGGGAAACCCTGATGCAGCGACGCCGCGTGAGGGAAGACGGCCTTCGGGTTGTAAACCTCTGTCTTCGGGGACGAATAAATGACGGTACCCGAGGAGGAAGCCACGGCTAACTACGTGCCAGCAGCCGCGGTAATACGTAGGTGGCAAGCGTTGTCCGGAATTACTGGGTGTAAAGGGAGCGTAGGCGGGGAGGCAAGTTGAATGTCTAAACTATCGGCTCAACTGATAGTCGCGTTCAAAACTGCCACTCTTGAGTGCAGTAGAGGTAGGCGGAATTCCTAGTGTAGCGGTGAAATGCGTAGATATTAGGAGGAACACCAGTGGCGAAGGCGGCCTACTGGGCTGTAACTGACGCTGAGGCTCGAAAGCGTG…	Bacteria	Firmicutes	Clostridia	Oscillospirales	Ruminococcaceae	Negativibacillus	NA	0.814511	0.713455	0.978002
GCAGCAGTGAGGAATATTGGTCAATGGACGAGAGTCTGAACCAGCCAAGTCGCGTGAGGGAAGACTGCCCTATGGGTTGTAAACCTCTTTTATAAGGGAAGAATAAGTTCTACGTGTAGAATGATGCCTGTACCTTATGAATAAGCATCGGCTAACTCCGTGCCAGCAGCCGCGGTAATACGGAGGATGCGAGCGTTATCCGGATTTATTGGGTTTAAAGGGTGCGTAGGCGGTTTATTAAGTTAGTGGTTAAATATTTGAGCTAAACTCAATTGTGCCATTAATACTGGTAAACTGGAGTACAGACGAGGTAGGCGGAATAAGTTAAGTAGCGGTGAAATGCATAGATATAACTTAGAACTCCGATAGCGAAGGCAGCTTACCAGACTGTAACTGACG…	Bacteria	Bacteroidota	Bacteroidia	Bacteroidales	Marinifilaceae	Odoribacter	NA	0.283417	0.728044	0.978002
GCAGCAGTGGGGAATATTGCACAATGGGCGAAAGCCTGATGCAGCGACGCCGCGTGAGCGAAGAAGTATTTCGGTATGTAAAGCTCTATCAGCAGGGAAGATAATGACGGTACCTGACTAAGAAGCACCGGCTAAATACGTGCCAGCAGCCGCGGTAATACGTATGGTGCAAGCGTTATCCGGATTTACTGGGTGTAAAGGGAGCGCAGGCGGTGCGGCAAGTCTGATGTGAAAGCCCGGGGCTCAACCCCGGTACTGCATTGGAAACTGTCGTACTAGAGTGTCGGAGGGGTAAGCGGAATTCCTAGTGTAGCGGTGAAATGCGTAGATATTAGGAGGAACACCAGTGGCGAAGGCGGCTTACTGGACGATAACTGACGCTGAGGCTCGAAAGCGTGG…	Bacteria	Firmicutes	Clostridia	Lachnospirales	Lachnospiraceae	Agathobacter	NA	0.301441	0.744661	0.978002
GCAGCAGTGGGGAATATTGGGCAATGGGGGAAACCCTGACCCAGCAACGCCGCGTGAAGGAAGAAGGCTTTCGGGTTGTAAACTTCTTTTACCAGGGACGAAGGACGTGACGGTACCTGGAGAAAAAGCCACGGCTAACTACGTGCCAGCAGCCGCGGTAATACGTAGGTGGCAAGCGTTGTCCGGATTTACTGGGTGTAAAGGGCGTGTAGGCGGAGAAGCAAGTCAGAAGTGAAATCCATGGGCTTAACCCATGAACTGCTTTTGAAACTGTTTCCCTTGAGTATCGGAGAGGCAGGCGGAATTCCTAGTGTAGCGGTGAAATGCGTAGATATTAGGAGGAACACCAGTGGCGAAGGCGGCCTGCTGGACGACAACTGACGCTGAGGCGCGAAAGCG…	Bacteria	Firmicutes	Clostridia	Oscillospirales	Oscillospiraceae	UCG-005	NA	-1.19178	0.746342	0.978002
GCAGCAGTGGGGGATATTGCACAATGGAGGAAACTCTGATGCAGCGACGCCGCGTGAGTGAAGAAGTATTTCGGTATGTAAAGCTCTATCAGCAGGGAAGAAAATGACGGTACCTGACTAAGAAGCCCCGGCTAACTACGTGCCAGCAGCCGCGGTAATACGTAGGGGGCAAGCGTTATCCGGATTTACTGGGTGTAAAGGGAGCGTAGACGGCGACGCAAGTCTGAAGTGAAATACCCGGGCTCAACCTGGGAACTGCTTTGGAAACTGTGTTGCTAGAGTGCTGGAGAGGTAAGCGGAATTCCTAGTGTAGCGGTGAAATGCGTAGATATTAGGAAGAACACCAGTGGCGAAGGCGGCTTACTGGACAGTAACTGACGTTGAGGCTCGAAAGCGTGG…	Bacteria	Firmicutes	Clostridia	Lachnospirales	Lachnospiraceae	Lachnospiraceae UCG-004	NA	-0.252547	0.748512	0.978002
GCAGCAGTGAGGAATATTGGTCAATGGACGAGAGTCTGAACCAGCCAAGTAGCGTGCAGGATGACGGCCCTATGGGTTGTAAACTGCTTTTATAAGGGAATAAAGTGAGTCTCGTGAGACTTTTTGCATGTACCTTATGAATAAGGACCGGCTAATTCCGTGCCAGCAGCCGCGGTAATACGGAAGGTCCGGGCGTTATCCGGATTTATTGGGTTTAAAGGGAGCGTAGGCCGGAGATTAAGCGTGTTGTGAAATGTAGACGCTCAACGTCTGCACTGCAGCGCGAACTGGTTTCCTTGAGTACGCACAAAGTGGGCGGAATTCGTGGTGTAGCGGTGAAATGCTTAGATATCACGAAGAACTCCGATTGCGAAGGCAGCTCACTGGAGCGCAACTGAC…	Bacteria	Bacteroidota	Bacteroidia	Bacteroidales	Prevotellaceae	Prevotella_9	NA	1.47242	0.770061	0.978002
GCAGCAGTGAGGAATATTGGTCAATGGTCGGCAGACTGAACCAGCCAAGTCGCGTGAGGGAAGACGGCCCTACGGGTTGTAAACCTCTTTTGTCGGAGAGTAAAGTACGCTACGTGTAGTGTATTGCAAGTATCCGAAGAAAAAGCATCGGCTAACTCCGTGCCAGCAGCCGCGGTAATACGGAGGATGCAAGCGTTATCCGGATTTATTGGGTTTAAAGGGTGCGTAGGCGGCACGCCAAGTCAGCGGTGAAATTTCCGGGCTCAACCCGGAGTGTGCCGTTGAAACTGGCGAGCTAGAGTACACAAGAGGCAGGCGGAATGCGTGGTGTAGCGGTGAAATGCATAGATATCACGCAGAACCCCGATTGCGAAGGCAGCCTGCTAGGGTGAAACAGAC…	Bacteria	Bacteroidota	Bacteroidia	Bacteroidales	Barnesiellaceae	Barnesiella	NA	1.28633	0.79798	0.978002
GCAGCAGTGAGGGATATTGGGCAATGGGGGAAACCCTGACCCAGCAACGCCGCGTGAGGGATGACGGTTTTCGGATTGTAAACCTCTGTCCTCTGTGAAGATAGTGACGGTAGCAGAGGAGGAAGCTCCGGCTAACTACGTGCCAGCAGCCGCGGTAATACGTAGGGAGCAAGCGTTGTCCGGATTTACTGGGTGTAAAGGGTGCGTAGGCGGATTGGCAAGTCAGAAGTGAAATCCATGGGCTTAACCCATGAACTGCTTTTGAAACTGTTAGTCTTGAGTGAAGTAGAGGTAGGCGGAATTCCCGGTGTAGCGGTGAAATGCGTAGAGATCGGGAGGAACACCAGTGGCGAAGGCGGCCTACTGGGCTTTAACTGACGCTGAGGCACGAAAGTGTGG…	Bacteria	Firmicutes	Clostridia	Oscillospirales	Ruminococcaceae	Incertae Sedis	NA	0.164249	0.830519	0.978002
GCAGCAGTGAGGAATATTGGTCAATGGGCGGGAGCCTGAACCAGCCAAGTAGCGTGAAGGACGACGGCCCTACGGGTTGTAAACTTCTTTTATAAGGGAATAAAGTTCGCCACGTGTGGTGTTTTGTATGTACCTTATGAATAAGCATCGGCTAATTCCGTGCCAGCAGCCGCGGTAATACGGAAGATGCGAGCGTTATCCGGATTTATTGGGTTTAAAGGGAGCGTAGGCGGGCTTTTAAGTCAGCGGTCAAATGTCGTGGCTCAACCATGTCAAGCCGTTGAAACTGTAAGCCTTGAGTCTGCACAGGGCACATGGAATTCGTGGTGTAGCGGTGAAATGCTTAGATATCACGAAGAACTCCGATCGCGAAGGCATTGTGCCGGGGCATAACTGACG…	Bacteria	Bacteroidota	Bacteroidia	Bacteroidales	Prevotellaceae	Paraprevotella	NA	1.00256	0.8425	0.978002
GCAGCAGTGAGGAATATTGGTCAATGGGCGTAAGCCTGAACCAGCCAAGTAGCGTGAGGGAAGACTGCCCTATGGGTTGTAAACCTCTTTTGTGCGGGGATAAAGTGTGGGACGTGTCCCATATTGCAGGTACCGCACGAATAAGGACCGGCTAATTCCGTGCCAGCAGCCGCGGTAATACGGAAGGTCCGGGCGTTATCCGGATTTATTGGGTTTAAAGGGAGCGCAGGCCGTCCTTTAAGCGTGCTGTGAAATGCCGCGGCTCAACCGTGGCACTGCAGCGCGAACTGGAGGACTTGAGTACGCACGAGGTAGGCGGAATTCGTGGTGTAGCGGTGAAATGCTTAGATATCACGAAGAACTCCGATTGCGAAGGCAGCTTACCGGAGCGCAACTGAC…	Bacteria	Bacteroidota	Bacteroidia	Bacteroidales	Prevotellaceae	Prevotellaceae NK3B31 group	NA	0.978486	0.845675	0.978002
GCAGCAGTGGGGAATATTGCACAATGGGCGCAAGCCTGATGCAGCGACGCCGCGTGCGGGATGACGGCCTTCGGGTTGTAAACCGCTTTTGACTGGGAGCAAGCCCTTCGGGGTGAGTGTACCTTTCGAATAAGCACCGGCTAACTACGTGCCAGCAGCCGCGGTAATACGTAGGGTGCAAGCGTTATCCGGAATTATTGGGCGTAAAGGGCTCGTAGGCGGTTCGTCGCGTCCGGTGTGAAAGTCCATCGCTTAACGGTGGATCCGCGCCGGGTACGGGCGGGCTTGAGTGCGGTAGGGGAGACTGGAATTCCCGGTGTAACGGTGGAATGTGTAGATATCGGGAAGAACACCAATGGCGAAGGCAGGTCTCTGGGCCGTCACTGACGCTGAGGAGCG…	Bacteria	Actinobacteriota	Actinobacteria	Bifidobacteriales	Bifidobacteriaceae	Bifidobacterium	NA	0.164105	0.851224	0.978002
GCAGCAGTGGGGAATATTGGGCAATGGAGGAAACTCTGACCCAGCAACGCCGCGTGGAGGAAGAAGGTTTTCGGATCGTAAACTCCTGTCCTTGGAGACGAGTAGAAGACGGTATCCAAGGAGGAAGCCCCGGCTAACTACGTGCCAGCAGCCGCGGTAATACGTAGGGGGCAAGCGTTGTCCGGAATAATTGGGCGTAAAGGGCGCGTAGGCGGCTCGGTAAGTCTGGAGTGAAAGTCCTGCTTTTAAGGTGGGAATTGCTTTGGATACTGTCGGGCTTGAGTGCAGGAGAGGTTAGTGGAATTCCCAGTGTAGCGGTGAAATGCGTAGAGATTGGGAGGAACACCAGTGGCGAAGGCGACTAACTGGACTGTAACTGACGCTGAGGCGCGAAAGTGT…	Bacteria	Firmicutes	Clostridia	Christensenellales	Christensenellaceae	Christensenellaceae R-7 group	NA	-0.249195	0.851828	0.978002
GCAGCAGTGGGGGATATTGCGCAATGGGGGAAACCCTGACGCAGCAACGCCGCGTGAAGGATGAAGGTCTTCGGATTGTAAACTTCTTTTATTAAGGACGAAGAAAGTGACGGTACTTAATGAATAAGCTCCGGCTAACTACGTGCCAGCAGCCGCGGTAATACGTAGGGAGCAAGCGTTGTCCGGATTTACTGGGTGTAAAGGGTGCGTAGGCGGCTTTGCAAGTCAGATGTGAAATCTATGGGCTCAACCCATAGCCTGCATTTGAAACTGCAGAGCTTGAGTGAAGTAGAGGCAGGCGGAATTCCCCGTGTAGCGGTGAAATGCGTAGAGATGGGGAGGAACACCAGTGGCGAAGGCGGCCTGCTGGGCTTTAACTGACGCTGAGGCACGAAAGCG…	Bacteria	Firmicutes	Clostridia	Oscillospirales	Ruminococcaceae	CAG-352	NA	-0.903393	0.858488	0.978002
GCAGCAGTGGGGAATATTGCACAATGGGGGAAACCCTGATGCAGCAACGCCGCGTGAGTGATGACGGCCTTCGGGTTGTAAAGCTCTGTCTTCAGGGACGATAATGACGGTACCTGAGGAGGAAGCCACGGCTAACTACGTGCCAGCAGCCGCGGTAATACGTAGGTGGCGAGCGTTGTCCGGATTTACTGGGCGTAAAGGGAGCGTAGGCGGACTTTTAAGTGAGATGTGAAATACCCGGGCTCAACTTGGGTGCTGCATTTCAAACTGGAAGTCTAGAGTGCAGGAGAGGAGAATGGAATTCCTAGTGTAGCGGTGAAATGCGTAGAGATTAGGAAGAACACCAGTGGCGAAGGCGATTCTCTGGACTGTAACTGACGCTGAGGCTCGAAAGCGTGG…	Bacteria	Firmicutes	Clostridia	Clostridiales	Clostridiaceae	Clostridium sensu stricto 1	NA	-0.160866	0.876166	0.978002
GCAGCAGTGGGGGATATTGCGCAATGGGGGCAACCCTGACGCAGCAACGCCGCGTGAAGGATGAAGGTTTTCGGATTGTAAACTTCTTTTATTAAGGACGAAAAATGACGGTACTTAATGAATAAGCTCCGGCTAACTACGTGCCAGCAGCCGCGGTAATACGTAGGGAGCAAGCGTTGTCCGGATTTACTGGGTGTAAAGGGTGCGTAGGCGGCTTTGCAAGTCAGATGTGAAATCTATGGGCTCAACCCATAAACTGCATTTGAAACTGTAGAGCTTGAGTGAAGTAGAGGCAGGCGGAATTCCCCGTGTAGCGGTGAAATGCGTAGAGATGGGGAGGAACACCAGTGGCGAAGGCGGCCTGCTGGGCTTTAACTGACGCTGAGGCACGAAAGCGTG…	Bacteria	Firmicutes	Clostridia	Oscillospirales	Ruminococcaceae	Ruminococcus	NA	-0.115079	0.893265	0.978002
GCAGCAGTGGGGAATATTGCACAATGGGGGAAACCCTGATGCAGCGACGCCGCGTGAGCGATGAAGTATTTCGGTATGTAAAGCTCTATCAGCAGGGAAGAAAATGACGGTACCTGACTAAGAAGCACCGGCTAAATACGTGCCAGCAGCCGCGGTAATACGTATGGTGCAAGCGTTATCCGGATTTACTGGGTGTAAAGGGAGCGTAGACGGAGTGGCAAGTCTGATGTGAAAACCCGGGGCTCAACCCCGGGACTGCATTGGAAACTGTCAATCTAGAGTACCGGAGAGGTAAGCGGAATTCCTAGTGTAGCGGTGAAATGCGTAGATATTAGGAGGAACACCAGTGGCGAAGGCGGCTTACTGGACGGTAACTGACGTTGAGGCTCGAAAGCGTGG…	Bacteria	Firmicutes	Clostridia	Lachnospirales	Lachnospiraceae	[Ruminococcus] torques group	NA	-0.0919144	0.894328	0.978002
GCAGCAGTGGGGAATATTGCACAATGGGGGAAACCCTGATGCAGCAACGCCGCGTGAGTGAAGAAGTATTTCGGTATGTAAAGCTCTATCAGCAGGGAAGATAATGACGGTACCTGACTAAGAAGCTCCGGCTAAATACGTGCCAGCAGCCGCGGTAATACGTATGGAGCAAGCGTTATCCGGATTTACTGGGTGTAAAGGGTGCGTAGGTGGCAGTGCAAGTCAGATGTGAAAGGCCGGGGCTCAACCCCGGAGCTGCATTTGAAACTGCTCGGCTAGAGTACAGGAGAGGCAGGCGGAATTCCTAGTGTAGCGGTGAAATGCGTAGATATTAGGAGGAACACCAGTGGCGAAGGCGGCCTGCTGGACTGTTACTGACACTGAGGCACGAAAGCGTGG…	Bacteria	Firmicutes	Clostridia	Lachnospirales	Lachnospiraceae	[Eubacterium] hallii group	NA	0.0843656	0.898037	0.978002
GCAGCAGTCGAGAATCATTCACAATGGGGGAAACCCTGATGGTGCGACGCCGCGTGGGGGAATGAAGGTCTTCGGATTGTAAACCCCTGTCATGTGGGAGCAAATTAAAAAGATAGTACCACAAGAGGAAGAGACGGCTAACTCTGTGCCAGCAGCCGCGGTAATACAGAGGTCTCAAGCGTTGTTCGGAATCACTGGGCGTAAAGCGTGCGTAGGCTGTTTCGTAAGTCGTGTGTGAAAGGCGCGGGCTCAACCCGCGGACGGCACATGATACTGCGAGACTAGAGTAATGGAGGGGGAACCGGAATTCTCGGTGTAGCAGTGAAATGCGTAGATATCGAGAGGAACACTCGTGGCGAAGGCGGGTTCCTGGACATTAACTGACGCTGAGGCACGAAG…	Bacteria	Verrucomicrobiota	Verrucomicrobiae	Verrucomicrobiales	Akkermansiaceae	Akkermansia	NA	0.628464	0.900697	0.978002
GCAGCAGTGGGGAATATTGCACAATGGGGGAAACCCTGATGCAGCGACGCCGCGTGAGTGATGAAGTATTTCGGTATGTAAAACTCTATCAGCAGGGAAGATAATGACGGTACCTGACTAAGAAGCACCGGCTAAATACGTGCCAGCAGCCGCGGTAATACGTATGGTGCAAGCGTTATCCGGATTTACTGGGTGTAAAGGGTGCGTAGGTGGTATGGCAAGTCAGAAGTGAAAGGCTGGGGCTCAACCCCGGGACTGCTTTTGAAACTGTCAAACTAGAGTACAGGAGAGGAAAGCGGAATTCCTAGTGTAGCGGTGAAATGCGTAGATATTAGGAGGAACACCAGTGGCGAAGGCGGCTTTCTGGACTGAAACTGACACTGAGGCACGAAAGCGTGG…	Bacteria	Firmicutes	Clostridia	Lachnospirales	Lachnospiraceae	[Eubacterium] ruminantium group	NA	0.564176	0.91104	0.978002
GCAGCAGTGGGGAATATTGGGCAATGGGCGAAAGCCTGACCCAGCAACGCCGCGTGAAGGAAGAAGGCCTTCGGGTTGTAAACTTCTTTTAAGAGGGACGAAGAAGTGACGGTACCTCTTGAATAAGCCACGGCTAACTACGTGCCAGCAGCCGCGGTAATACGTAGGTGGCGAGCGTTATCCGGATTTACTGGGTGTAAAGGGCGCGTAGGCGGGAATGCAAGTCAGATGTGAAATCCAAGGGCTCAACCCTTGAACTGCATTTGAAACTGTATTTCTTGAGTGTCGGAGAGGTTGACGGAATTCCTAGTGTAGCGGTGAAATGCGTAGATATTAGGAGGAACACCAGTGGCGAAGGCGGTCAACTGGACGATAACTGACGCTGAGGCGCGAAAGCGT…	Bacteria	Firmicutes	Clostridia	Oscillospirales	Oscillospiraceae	NK4A214 group	NA	-0.559404	0.911351	0.978002
GCAGCAGTGGGGGATATTGGACAATGGGGGCAACCCTGATCCAGCGACGCCGCGTGAGGGAAGAAGGTTTTCGGATTGTAAACCTCTGTTGACGGAGAAAAAAATGATGGTATCCGTTTAGAAAGCCACGGCTAACTACGTGCCAGCAGCCGCGGTAATACGTAGGTGGCAAGCGTTGTCCGGAATTACTGGGTGTAAAGGGAGTGTAGGCGGGATATCAAGTCAGAAGTGAAAATTACGGGCTCAACTCGTAACCTGCTTTTGAAACTGACATTCTTGAGTGAAGTAGAGGCAAGCGGAATTCCTAGTGTAGCGGTGAAATGCGTAGATATTAGGAGGAACACCAGTGGCGAAGGCGGCTTGCTGGGCTTTTACTGACGCTGAGGCTCGAAAGCGTGG…	Bacteria	Firmicutes	Clostridia	Oscillospirales	Ruminococcaceae	[Eubacterium] siraeum group	NA	-0.558662	0.911493	0.978002
GCAGCAGTGGGGAATATTGCACAATGGGGGAAACCCTGATGCAGCGACGCCGCGTGAGCGATGAAGTATTTCGGTATGTAAAGCTCTATCAGCAGGGAAGAAAATGACGGTACCTGACTAAGAAGCCCCGGCTAACTACGTGCCAGCAGCCGCGGTAATACGTAGGGGGCAAGCGTTATCCGGATTTACTGGGTGTAAAGGGAGCGTAGACGGCATGGCAAGCCAGATGTGAAAGCCCGGGGCTCAACCCCGGGACTGCATTTGGAACTGTCAGGCTAGAGTGTCGGAGAGGAAAGCGGAATTCCTAGTGTAGCGGTGAAATGCGTAGATATTAGGAGGAACACCAGTGGCGAAGGCGGCTTTCTGGACGATGACTGACGTTGAGGCTCGAAAGCGTGG…	Bacteria	Firmicutes	Clostridia	Lachnospirales	Lachnospiraceae	[Ruminococcus] gnavus group	NA	-0.449146	0.917495	0.978002
GCAGCAGTGGGGAATATTGCACAATGGGGGAAACCCTGATGCAGCAACGCCGCGTGAAGGAAGAAGTATTTCGGTATGTAAACTTCTATCGACAGGGAAGAAACAAATGACGGTACCTGAATAAGAAGCACCGGCTAAATACGTGCCAGCAGCCGCGGTAATACGTATGGTGCAAGCGTTATCCGGATTTACTGGGTGTAAAGGGTGAGTAGGCGGTCATGCAAGTCATATGTGAAATGTCAGGGCTTAACCTTGGCGCTGCATAAGAAACTGTATGACTAGAGTGCAGGAGAGGTAAGCGGAATTCCTAGTGTAGCGGTGAAATGCGTAGATATTAGGAAGAACACCGGTGGCGAAGGCGGCTTACTGGACTGTTACTGACGCTGAGTCACGAAAGCG…	Bacteria	Firmicutes	Clostridia	Lachnospirales	Lachnospiraceae	Tyzzerella	NA	-0.470133	0.925923	0.978002
GCAGCAGTGGGGAATATTGCACAATGGGGGAAACCCTGATGCAGCGACGCCGCGTGAGTGAAGAAGTATTTCGGTATGTAAAGCTCTATCAGCAGGGAAGAAAATGACGGTACCTGACTAAGAAGCCCCGGCTAACTACGTGCCAGCAGCCGCGGTAATACGTAGGGGGCAAGCGTTATCCGGATTTACTGGGTGTAAAGGGAGCGTAGACGGCTTTGCAAGTCTGACGTGAAACTCCGGGGCTCAACTCCGGAACTGCGTTGGAAACTGTAAGGCTTGAGTGCCGGAGAGGTAAGCGGAATTCCTAGTGTAGCGGTGAAATGCGTAGATATTAGGAGGAACACCAGTGGCGAAGGCGGCTTACTGGACGGCAACTGACGTTGAGGCTCGAAAGCGTGG…	Bacteria	Firmicutes	Clostridia	Lachnospirales	Lachnospiraceae	Lachnospiraceae FCS020 group	NA	-0.0895996	0.932402	0.978002
GCAGCAGTGAGGAATATTGGTCAATGGGCGATGGCCTGAACCAGCCAAGTAGCGTGAAGGATGACTGCCCTATGGGTTGTAAACTTCTTTTATAAAGGAATAAAGTCGGGTATGCATACCCGTTTGCATGTACTTTATGAATAAGGATCGGCTAACTCCGTGCCAGCAGCCGCGGTAATACGGAGGATCCGAGCGTTATCCGGATTTATTGGGTTTAAAGGGAGCGTAGATGGATGTTTAAGTCAGTTGTGAAAGTTTGCGGCTCAACCGTAAAATTGCAGTTGATACTGGATGTCTTGAGTGCAGTTGAGGCAGGCGGAATTCGTGGTGTAGCGGTGAAATGCTTAGATATCACGAAGAACTCCGATTGCGAAGGCAGCCTGCTAAGCTGCAACTGAC…	Bacteria	Bacteroidota	Bacteroidia	Bacteroidales	Bacteroidaceae	Bacteroides	NA	-0.0362474	0.945299	0.978002
GCAGCAGTGGGGAATATTGCACAATGGAGGAAACTCTGATGCAGCGACGCCGCGTGAGTGAAGAAGTATTTCGGTATGTAAAGCTCTATCAGCAGGGAAGAAAATGACGGTACCTGACTAAGAAGCACCGGCTAAATACGTGCCAGCAGCCGCGGTAATACGTATGGTGCAAGCGTTATCCGGATTTACTGGGTGTAAAGGGAGCGTAGGTGGCAAGGCAAGCCAGAAGTGAAAACCCGGGGCTCAACCGCGGGATTGCTTTTGGAACTGTCATGCTAGAGTGCAGGAGGGGTGAGCGGAATTCCTAGTGTAGCGGTGAAATGCGTAGATATTAGGAGGAACACCGGAGGCGAAGGCGGCTCACTGGACTGTAACTGACACTGAGGCTCGAAAGCGTGG…	Bacteria	Firmicutes	Clostridia	Lachnospirales	Lachnospiraceae	Lachnospiraceae ND3007 group	NA	-0.068339	0.953628	0.978002
GCAGCAGTGGGGAATATTGCACAATGGGCGAAAGCCTGATGCAGCAACGCCGCGTGAGCGATGAAGGCCTTCGGGTCGTAAAGCTCTGTCCTCAAGGAAGATAATGACGGTACTTGAGGAGGAAGCCCCGGCTAACTACGTGCCAGCAGCCGCGGTAATACGTAGGGGGCTAGCGTTATCCGGAATTACTGGGCGTAAAGGGTGCGTAGGTGGTTTCTTAAGTCAGAGGTGAAAGGCTACGGCTCAACCGTAGTAAGCCTTTGAAACTGGGAAACTTGAGTGCAGGAGAGGAGAGTGGAATTCCTAGTGTAGCGGTGAAATGCGTAGATATTAGGAGGAACACCAGTTGCGAAGGCGGCTCTCTGGACTGTAACTGACACTGAGGCACGAAAGCGTGGG…	Bacteria	Firmicutes	Clostridia	Peptostreptococcales-Tissierellales	Peptostreptococcaceae	Romboutsia	NA	-0.0433661	0.954778	0.978002
GCAGCAGTGGGGAATATTGCACAATGGGGGAAACCCTGATGCAGCGACGCCGCGTGAGCGAAGAAGTATTTCGGTATGTAAAGCTCTATCAGCAGGGAAGATAATGACGGTACCTGACTAAGAAGCCCCGGCTAACTACGTGCCAGCAGCCGCGGTAATACGTAGGGGGCAAGCGTTATCCGGATTTACTGGGTGTAAAGGGAGCGTAGACGGCAAGGCAAGTCTGATGTGAAAACCCAGGGCTTAACCCTGGGACTGCATTGGAAACTGTCTGGCTCGAGTGCCGGAGAGGTAAGCGGAATTCCTAGTGTAGCGGTGAAATGCGTAGATATTAGGAAGAACACCAGTGGCGAAGGCGGCTTACTGGACGGTAACTGACGTTGAGGCTCGAAAGCGTGG…	Bacteria	Firmicutes	Clostridia	Lachnospirales	Lachnospiraceae	Fusicatenibacter	NA	-0.0358757	0.962228	0.978002
GCAGCAGTGGGGAATATTGCACAATGGGGGAAACCCTGATGCAGCAACGCCGCGTGAAGGAAGAAGGCCTTTGGGTCGTAAACTTCTGTTCTGAGGGAAGAAGAAAGTGACGGTACCTCAGGAGAAAGCCCCGGCTAACTACGTGCCAGCAGCCGCGGTAATACGTAGGGGGCAAGCGTTGTCCGGAATTATTGGGCGTAAAGAGTACGTAGGCGGTTTGCTAAGCGCAAGGTGAAAGGCAGTGGCTTAACCATTGTAAGCCTTGCGAACTGACAGACTTGAGTGCAGGAGAGGAAAGCGGAATTCCTAGTGTAGCGGTGAAATGCGTAGATATTAGGAGGAACACCGGTGGCGAAGGCGGCTTTCTGGACTGTAACTGACGCTGAGGTACGAAAGCGT…	Bacteria	Firmicutes	Clostridia	Peptostreptococcales-Tissierellales	Anaerovoracaceae	Family XIII UCG-001	NA	-0.024834	0.981272	0.981272
