## Supplementary File 5 for "Alterations of gut microbiota in Down syndrome and their association with Alzheimer’s disease"

### Sheet: Alpha_diversity Plasma Markers
Supplementary_File5. Association analysis with AD plasma markers (pTau181, NfL and GFAP) using Alpha-diversity and taxa abundance at Genus levels.
		Observed				Chao				Shannon				Simpsons
	est	pval	AdjPval		est	pval	AdjPval		est	pval	AdjPval		est	pval	AdjPval
pTau181	-2.802	0.755	0.967355		-3.731	0.668	0.862839		-0.038	0.735	0.978171		-0.003	0.688	0.989
NfL	-5.763	0.657	0.890526		-6.183	0.622	0.758		-0.097	0.544	0.9585		-0.008	0.446	0.989
GFAP	2.248	0.815	0.936		2.31	0.804	0.862839		0.029	0.809	0.9585		0.001	0.886	0.989

### Sheet: GENUS~Plasma Marker
							P-Tau181				NfL				GFAP
Phylum	Class	Order	Family	Genus	Species	Log2FC	pval	AdjPval		Log2FC	pval	AdjPval		Log2FC	pval	AdjPval
Bacteroidota	Bacteroidia	Bacteroidales	Bacteroidaceae	Bacteroides	NA	-0.0590571	0.811144	0.995536		0.0636639	0.862068	0.949721		0.133032	0.618901	0.980225
Firmicutes	Clostridia	Lachnospirales	Lachnospiraceae	Blautia	NA	0.0184843	0.926172	0.995536		-0.0848104	0.7737	0.949721		-0.0668269	0.756673	0.980225
Firmicutes	Clostridia	Lachnospirales	Lachnospiraceae	Agathobacter	NA	-0.243608	0.544427	0.995536		-0.389756	0.514099	0.949721		-0.357513	0.411535	0.980225
Firmicutes	Clostridia	Oscillospirales	Ruminococcaceae	Faecalibacterium	NA	-0.0516345	0.863539	0.995536		-0.479637	0.276683	0.911696		-0.0205611	0.94968	0.980225
Firmicutes	Clostridia	Oscillospirales	Ruminococcaceae	Subdoligranulum	NA	-0.283926	0.456687	0.995536		-0.448496	0.428559	0.911696		-0.33338	0.418996	0.980225
Firmicutes	Clostridia	Lachnospirales	Lachnospiraceae	Fusicatenibacter	NA	-0.407224	0.232109	0.995536		-0.68382	0.177179	0.911696		-0.40553	0.274436	0.980225
Firmicutes	Clostridia	Oscillospirales	Ruminococcaceae	Ruminococcus	NA	-0.461283	0.254779	0.995536		-0.720925	0.230091	0.911696		-0.217138	0.623743	0.980225
Bacteroidota	Bacteroidia	Bacteroidales	Tannerellaceae	Parabacteroides	NA	-0.189887	0.684924	0.995536		0.937695	0.17054	0.911696		0.853731	0.0879421	0.980225
Firmicutes	Clostridia	Peptostreptococcales-Tissierellales	Peptostreptococcaceae	Romboutsia	NA	-0.0926152	0.780883	0.995536		0.247018	0.615962	0.949721		-0.153284	0.670206	0.980225
Bacteroidota	Bacteroidia	Bacteroidales	Prevotellaceae	Prevotella_9	NA	0.425506	0.843252	0.995536		1.92583	0.5456	0.949721		0.885451	0.703695	0.980225
Bacteroidota	Bacteroidia	Bacteroidales	Rikenellaceae	Alistipes	NA	0.356823	0.34626	0.995536		0.719429	0.19396	0.911696		0.394807	0.334674	0.980225
Firmicutes	Clostridia	Peptostreptococcales-Tissierellales	Peptostreptococcaceae	Intestinibacter	NA	-0.143463	0.678463	0.995536		-0.448345	0.379483	0.911696		-0.368985	0.319871	0.980225
Firmicutes	Clostridia	Lachnospirales	Lachnospiraceae	[Eubacterium] hallii group	NA	-0.304151	0.343828	0.995536		-0.221686	0.643814	0.949721		-0.465567	0.175858	0.980225
Firmicutes	Clostridia	Lachnospirales	Lachnospiraceae	Dorea	NA	-0.244928	0.48183	0.995536		-0.231721	0.654101	0.949721		-0.404883	0.278896	0.980225
Firmicutes	Clostridia	Lachnospirales	Lachnospiraceae	Roseburia	NA	-0.730438	0.0334796	0.691912		-1.07358	0.0354039	0.911696		-0.702903	0.0553596	0.980225
Firmicutes	Clostridia	Clostridiales	Clostridiaceae	Clostridium sensu stricto 1	NA	-0.133138	0.778226	0.995536		0.586516	0.401654	0.911696		-0.32533	0.524072	0.980225
Firmicutes	Clostridia	Lachnospirales	Lachnospiraceae	Lachnospiraceae ND3007 group	NA	-0.249639	0.609363	0.995536		-0.908222	0.206342	0.911696		-0.0131495	0.980225	0.980225
Firmicutes	Clostridia	Oscillospirales	Oscillospiraceae	UCG-002	NA	0.860789	0.0820432	0.898841		0.663286	0.370326	0.911696		0.680604	0.207175	0.980225
Firmicutes	Clostridia	Lachnospirales	Lachnospiraceae	Coprococcus	NA	0.0229598	0.948015	0.995536		-0.408908	0.431166	0.911696		0.131427	0.730044	0.980225
Firmicutes	Clostridia	Oscillospirales	Ruminococcaceae	CAG-352	NA	-0.0120792	0.995536	0.995536		0.0618256	0.984613	0.993713		-0.491522	0.833544	0.980225
Firmicutes	Clostridia	Lachnospirales	Lachnospiraceae	Anaerostipes	NA	-0.158524	0.546774	0.995536		-0.533733	0.163666	0.911696		-0.189125	0.505683	0.980225
Actinobacteriota	Actinobacteria	Bifidobacteriales	Bifidobacteriaceae	Bifidobacterium	NA	-0.686643	0.105998	0.898841		-1.13431	0.455848	0.911696		-0.11746	0.799477	0.980225
Firmicutes	Clostridia	Lachnospirales	Lachnospiraceae	Lachnospira	NA	-0.850302	0.0209169	0.648425		-0.462607	0.409622	0.911696		-0.432592	0.288306	0.980225
Firmicutes	Clostridia	Lachnospirales	Lachnospiraceae	[Ruminococcus] torques group	NA	0.592955	0.0513992	0.796687		0.589507	0.19916	0.911696		0.398986	0.234543	0.980225
Firmicutes	Clostridia	Lachnospirales	Lachnospiraceae	[Eubacterium] eligens group	NA	0.080236	0.869801	0.995536		0.432444	0.549996	0.949721		0.289374	0.584195	0.980225
Firmicutes	Clostridia	Christensenellales	Christensenellaceae	Christensenellaceae R-7 group	NA	-0.804326	0.180181	0.995536		-2.14571	0.013865	0.85963		0.306149	0.873168	0.980225
Firmicutes	Clostridia	Lachnospirales	Lachnospiraceae	Lachnoclostridium	NA	0.0493296	0.853976	0.995536		0.161207	0.684243	0.949721		0.182272	0.528413	0.980225
Firmicutes	Clostridia	Lachnospirales	Lachnospiraceae	Lachnospiraceae NK4A136 group	NA	0.210599	0.610084	0.995536		-0.352459	0.56423	0.949721		0.813	0.063674	0.980225
Firmicutes	Clostridia	Oscillospirales	Oscillospiraceae	Oscillibacter	NA	-0.235093	0.524143	0.995536		0.106042	0.842282	0.949721		0.175665	0.651246	0.980225
Firmicutes	Clostridia	Oscillospirales	Butyricicoccaceae	Butyricicoccus	NA	-0.0414102	0.92263	0.995536		0.708652	0.255603	0.911696		0.529103	0.245999	0.980225
Firmicutes	Clostridia	Peptostreptococcales-Tissierellales	Peptostreptococcaceae	Terrisporobacter	NA	-0.564544	0.289609	0.995536		-1.47337	0.0604896	0.911696		-0.765653	0.18175	0.980225
Firmicutes	Clostridia	Monoglobales	Monoglobaceae	Monoglobus	NA	-0.0743199	0.852788	0.995536		-0.795754	0.172622	0.911696		0.117642	0.785179	0.980225
Firmicutes	Clostridia	Oscillospirales	Oscillospiraceae	NK4A214 group	NA	-0.0165939	0.993818	0.995536		0.543355	0.864448	0.949721		-0.108521	0.962703	0.980225
Firmicutes	Clostridia	Lachnospirales	Lachnospiraceae	[Eubacterium] ruminantium group	NA	-0.211921	0.921601	0.995536		0.527226	0.868987	0.949721		-0.786734	0.735888	0.980225
Bacteroidota	Bacteroidia	Bacteroidales	Marinifilaceae	Odoribacter	NA	0.178513	0.628414	0.995536		0.612313	0.25454	0.911696		0.301817	0.446357	0.980225
Firmicutes	Clostridia	Oscillospirales	Ruminococcaceae	[Eubacterium] siraeum group	NA	0.250885	0.906596	0.995536		0.762122	0.810351	0.949721		2.31981	0.00535776	0.332181
Firmicutes	Clostridia	Oscillospirales	Oscillospiraceae	UCG-005	NA	-0.448846	0.789368	0.995536		0.180277	0.942145	0.990051		-0.124424	0.945346	0.980225
Firmicutes	Clostridia	Oscillospirales	Ruminococcaceae	Incertae Sedis	NA	0.00315415	0.99271	0.995536		0.34708	0.494157	0.949721		0.0770969	0.83622	0.980225
Firmicutes	Clostridia	Lachnospirales	Lachnospiraceae	[Ruminococcus] gnavus group	NA	0.0463928	0.982371	0.995536		-0.393518	0.901239	0.963394		-0.0979008	0.966233	0.980225
Firmicutes	Clostridia	Lachnospirales	Lachnospiraceae	[Ruminococcus] gauvreauii group	NA	0.600101	0.385615	0.995536		-0.259134	0.801129	0.949721		-1.03895	0.161143	0.980225
Bacteroidota	Bacteroidia	Bacteroidales	Prevotellaceae	Prevotellaceae NK3B31 group	NA	-0.0334009	0.98761	0.995536		0.510411	0.873131	0.949721		0.770828	0.741085	0.980225
Firmicutes	Clostridia	Lachnospirales	Lachnospiraceae	CAG-56	NA	-1.18575	0.136739	0.941983		-1.00255	0.701867	0.949721		-0.164901	0.850113	0.980225
Firmicutes	Clostridia	Lachnospirales	Lachnospiraceae	[Eubacterium] ventriosum group	NA	-0.391264	0.290878	0.995536		-0.570159	0.29904	0.911696		-0.457676	0.249937	0.980225
Bacteroidota	Bacteroidia	Bacteroidales	Barnesiellaceae	Barnesiella	NA	-0.639218	0.766211	0.995536		-0.541953	0.865144	0.949721		-0.767331	0.74156	0.980225
Firmicutes	Clostridia	Lachnospirales	Lachnospiraceae	Lachnospiraceae UCG-004	NA	0.186272	0.566693	0.995536		0.145923	0.761736	0.949721		-0.216102	0.537872	0.980225
Bacteroidota	Bacteroidia	Bacteroidales	Prevotellaceae	Paraprevotella	NA	-0.837937	0.576406	0.995536		0.870039	0.786176	0.949721		1.67323	0.293818	0.980225
Firmicutes	Clostridia	Lachnospirales	Lachnospiraceae	[Eubacterium] xylanophilum group	NA	-0.531029	0.342013	0.995536		0.00656485	0.993713	0.993713		-0.265678	0.662157	0.980225
Firmicutes	Clostridia	Lachnospirales	Lachnospiraceae	Tyzzerella	NA	1.72991	0.227409	0.995536		3.04071	0.162399	0.911696		0.0833617	0.971612	0.980225
Firmicutes	Clostridia	Oscillospirales	Oscillospiraceae	UCG-003	NA	-0.445627	0.547349	0.995536		-1.02689	0.347507	0.911696		0.109425	0.897481	0.980225
Firmicutes	Clostridia	Lachnospirales	Lachnospiraceae	Lachnospiraceae UCG-001	NA	0.401738	0.576736	0.995536		1.56748	0.133406	0.911696		1.84836	0.0142804	0.442694
Firmicutes	Clostridia	Oscillospirales	Oscillospiraceae	Colidextribacter	NA	-0.278279	0.649515	0.995536		-0.809199	0.640825	0.949721		-0.292444	0.822456	0.980225
Firmicutes	Clostridia	Lachnospirales	Lachnospiraceae	Lachnospiraceae UCG-010	NA	-1.28031	0.108958	0.898841		-1.73726	0.141071	0.911696		-0.732398	0.396614	0.980225
Verrucomicrobiota	Verrucomicrobiae	Verrucomicrobiales	Akkermansiaceae	Akkermansia	NA	1.82976	0.115979	0.898841		-0.579025	0.856197	0.949721		0.214511	0.926663	0.980225
Firmicutes	Clostridia	Oscillospirales	Ruminococcaceae	UBA1819	NA	1.18633	0.0092659	0.574486		1.07893	0.111276	0.911696		0.71349	0.1578	0.980225
Firmicutes	Clostridia	Lachnospirales	Lachnospiraceae	Lachnospiraceae FCS020 group	NA	-0.185187	0.706968	0.995536		0.132418	0.855246	0.949721		-0.152975	0.773109	0.980225
Firmicutes	Clostridia	Oscillospirales	Oscillospiraceae	Flavonifractor	NA	0.532733	0.311176	0.995536		0.592592	0.445306	0.911696		0.176522	0.756995	0.980225
Firmicutes	Clostridia	Oscillospirales	Oscillospiraceae	Intestinimonas	NA	-1.25137	0.558766	0.995536		-3.11247	0.328002	0.911696		0.70111	0.762072	0.980225
Firmicutes	Clostridia	Lachnospirales	Lachnospiraceae	Marvinbryantia	NA	-0.744621	0.331576	0.995536		-1.17479	0.294324	0.911696		-0.42815	0.602941	0.980225
Actinobacteriota	Coriobacteriia	Coriobacteriales	Coriobacteriaceae	Collinsella	NA	0.284564	0.518913	0.995536		-0.495686	0.448674	0.911696		0.0707662	0.882545	0.980225
Euryarchaeota	Methanobacteria	Methanobacteriales	Methanobacteriaceae	Methanobrevibacter	NA	0.701376	0.567665	0.995536		0.762494	0.669094	0.949721		-0.902166	0.489246	0.980225
Firmicutes	Clostridia	Oscillospirales	Ruminococcaceae	Negativibacillus	NA	0.973617	0.357587	0.995536		0.0171315	0.991075	0.993713		0.720056	0.519841	0.980225
Firmicutes	Clostridia	Peptostreptococcales-Tissierellales	Anaerovoracaceae	Family XIII UCG-001	NA	-0.279716	0.587427	0.995536		-0.410468	0.590057	0.949721		-0.865738	0.118497	0.980225
